# Single Cell Sequencing Provides Clues about the Developmental Genetic Basis of Evolutionary Adaptations in Syngnathid Fishes

**DOI:** 10.1101/2024.04.08.588518

**Authors:** Hope M. Healey, Hayden B. Penn, Clayton M. Small, Susan Bassham, Vithika Goyal, Micah A. Woods, William A. Cresko

## Abstract

Seahorses, pipefishes, and seadragons are fishes from the family Syngnathidae that have evolved extraordinary traits including male pregnancy, elongated snouts, loss of teeth, and dermal bony armor. The developmental genetic and cellular changes that led to the evolution of these traits are largely unknown. Recent syngnathid genome assemblies revealed suggestive gene content differences and provide the opportunity for detailed genetic analyses. We created a single cell RNA sequencing atlas of Gulf pipefish embryos to understand the developmental basis of four traits: derived head shape, toothlessness, dermal armor, and male pregnancy. We completed marker gene analyses, built genetic networks, and examined spatial expression of select genes. We identified osteochondrogenic mesenchymal cells in the elongating face that express regulatory genes *bmp4, sfrp1a*, and *prdm16*. We found no evidence for tooth primordia cells, and we observed re-deployment of osteoblast genetic networks in developing dermal armor. Finally, we found that epidermal cells expressed nutrient processing and environmental sensing genes, potentially relevant for the brooding environment. The examined pipefish evolutionary innovations are composed of recognizable cell types, suggesting derived features originate from changes within existing gene networks. Future work addressing syngnathid gene networks across multiple stages and species is essential for understanding how their novelties evolved.
