## Supplemental file 1 for "Single Cell Sequencing Provides Clues about the Developmental Genetic Basis of Evolutionary Adaptations in Syngnathid Fishes"

Used for scRNAseq analysis	Genome/Annotation	Sample	Estimated Cell Number	Mean Reads per Cell	Total Genes Detected	Median Genes per Cell	Reads Mapping to Genome	Reads Mapping to Transcriptome
No	2016 Ssc genome	Embryo 2	12431	42259	18112	804	75.90%	26.30%
No	NCBI genome	Embryo 1	20158	21639	22474	1461	83.70%	61.30%
Yes	NCBI genome with scISOr-Seq annotation improvements	Embryo 1	20733	21039	23682	1568	83.70%	67%
Yes	NCBI genome with scISOr-Seq annotation improvements	Embryo 2	17626	29804	23740	1631	82.00%	65.60%
