## Supplemental file 2 for "Single Cell Sequencing Provides Clues about the Developmental Genetic Basis of Evolutionary Adaptations in Syngnathid Fishes"

	CellCluster	CellClusterIdentity	NumberOfCells
1	0	neurons	3796
2	1	Blood cells	3466
3	2	Muscle cells	2720
4	3	neurons	2562
5	4	Osteochondrogenic mesenchyme	2285
6	5	Osteochondrogenic mesenchyme	2268
7	6	Osteochondrogenic mesenchyme	2262
8	7	Brain neurons	1576
9	8	Possible brain neuron progenitors	1555
10	9	Tendon and ligament cells	1521
11	10	Possible muscle progenitors	1063
12	11	Unknown cells	1006
13	12	neurons	920
14	13	fibroblasts	708
15	14	Endothelial cells	694
16	15	notochord	693
17	16	Possible connective tissue progenitors	677
18	17	Cardiac muscle cells	473
19	18	osteoblasts	442
20	19	Blood cells	440
21	20	Pigment cells	432
22	21	Immune cells	405
23	22	Glia cells	391
24	23	Epidermal cells	370
25	24	Mesenchymal cells	366
26	25	neurons	359
27	26	Mesenchymal cells	308
28	27	chondroblasts	302
29	28	Fin cells	253
30	29	Mesenchymal cells	248
31	30	Immune cells	245
32	31	Retinal cells	244
33	32	Blood cells	227
34	33	Hair cells	157
35	34	Gut cells	137
36	35	neurons	107
37	36	Muscle cells	67
38	37	Muscle cells	40
