## Supplemental file 4 for "Single Cell Sequencing Provides Clues about the Developmental Genetic Basis of Evolutionary Adaptations in Syngnathid Fishes"

	genes	Identity	Pct.exp_clus	Pct.exp_back
1	LOC125983707	18	60	10
2	LOC125988248	18	60	10
3	LOC125993872	18	60	10
4	LOC125970385	18	60	10
5	wu:fj16a03	34	60	10
6	LOC125987463	34	60	10
7	LOC125994694	34	60	10
8	LOC125978828	28	60	10
9	LOC125984544	28	60	10
10	LOC125986165	28	60	10
11	LOC125994128	28	60	10
12	LOC125976697	17	60	10
13	LOC125979907	17	60	10
14	LOC125983073	17	60	10
15	LOC125989146	17	60	10
16	LOC125992418	17	60	10
17	G19036	26	60	10
18	LOC125990291	15	60	10
19	LOC125987958	21	60	10
20	LOC125969636	21	60	10
21	LOC125982401	21	60	10
22	LOC125984575	21	60	10
23	LOC125987133	21	60	10
24	LOC125993707	21	60	10
25	LOC125994569	21	60	10
26	LOC125975307	21	60	10
27	LOC125983398	31	60	10
28	LOC125986329	31	60	10
29	LOC125990247	31	60	10
30	LOC125969703	31	60	10
31	LOC125969522	31	60	10
32	LOC125966764	31	60	10
33	LOC125975693	31	60	10
34	LOC125978988	31	60	10
35	LOC125980130	31	60	10
36	zgc:193593	31	60	10
37	LOC125981234	31	60	10
38	LOC125982355	31	60	10
39	si:ch211-117m20.4	31	60	10
40	LOC125983053	31	60	10
41	LOC125984193	31	60	10
42	LOC125985374	31	60	10
43	LOC125986306	31	60	10
44	LOC125986180	31	60	10
45	LOC125987484	31	60	10
46	LOC125988644	31	60	10
47	si:ch211-207l14.1	31	60	10
48	LOC125988084	31	60	10
49	zgc:195245	31	60	10
50	LOC125990642	31	60	10
51	si:dkey-220f10.4	31	60	10
52	LOC125991062	31	60	10
53	LOC125990940	31	60	10
54	LOC125991299	31	60	10
55	si:ch211-113d22.2	31	60	10
56	LOC125993694	31	60	10
57	LOC125994196	31	60	10
58	LOC125967528	31	60	10
59	si:ch211-133l11.10	31	60	10
60	LOC125968413	31	60	10
61	LOC125969394	31	60	10
62	LOC125970254	31	60	10
63	LOC125973693	31	60	10
64	si:dkey-283b15.2	31	60	10
65	LOC125975807	31	60	10
66	LOC125991313	30	60	10
67	zgc:195282	30	60	10
68	LOC125975001	30	60	10
69	LOC125994272	25	60	10
70	LOC125982733	27	60	10
71	LOC125984679	27	60	10
72	LOC125987430	27	60	10
73	LOC125988758	27	60	10
74	LOC125967533	27	60	10
75	LOC125970063	27	60	10
76	LOC125976846	23	60	10
77	LOC125978170	23	60	10
78	LOC125990460	23	60	10
79	zgc:153284	23	60	10
80	LOC125991696	23	60	10
81	LOC125991683	23	60	10
82	LOC125968832	23	60	10
83	LOC125969178	23	60	10
84	LOC125975383	23	60	10
85	LOC125988105	22	60	10
86	LOC125976154	37	60	10
87	LOC125982253	37	60	10
88	LOC125989324	37	60	10
89	LOC125988907	37	60	10
90	LOC125969343	37	60	10
91	LOC125971314	37	60	10
92	LOC125970866	37	60	10
93	LOC125970863	37	60	10
94	LOC125970864	37	60	10
95	zgc:165604	33	60	10
96	LOC125967348	33	60	10
97	LOC125982748	35	60	10
98	LOC125966845	35	60	10
