## Supplemental file 5 for "Single Cell Sequencing Provides Clues about the Developmental Genetic Basis of Evolutionary Adaptations in Syngnathid Fishes"

### Sheet: Sheet1
Cluster #	Gene Name	TF?	Signaling ligand?	Interacts with signaling pathways?	Chromatin Modifier?	Zfin description (zebrafish)	NCBI description (human)
0 - Nervous	shank2b - This gene was the best marker for the cluster, but did not distinguish it from other clusters so it was not chosen for in situs					Predicted to enable ionotropic glutamate receptor binding activity and synaptic receptor adaptor activity. Predicted to be active in dendritic spine and postsynaptic density. Predicted to colocalize with postsynaptic membrane. Human ortholog(s) of this gene implicated in autistic disorder. Orthologous to human SHANK2 (SH3 and multiple ankyrin repeat domains 2).	This gene encodes a protein that is a member of the Shank family of synaptic proteins that may function as molecular scaffolds in the postsynaptic density of excitatory synapses. Shank proteins contain multiple domains for protein-protein interaction, including ankyrin repeats, and an SH3 domain. This particular family member contains a PDZ domain, a consensus sequence for cortactin SH3 domain-bi…
1- Connective/Blood	aminolevulinate, delta-, synthase 2; alas2 (LOC125989376)					Predicted to enable 5-aminolevulinate synthase activity. Acts upstream of or within heme biosynthetic process; hemoglobin biosynthetic process; and hemopoiesis. Predicted to be located in mitochondrial inner membrane. Predicted to be active in mitochondrion. Is expressed in erythroid progenitor cell; hematopoietic system; mesoderm; and pronephric duct. Used to study sideroblastic anemia. Human or…	The product of this gene specifies an erythroid-specific mitochondrially located enzyme. The encoded protein catalyzes the first step in the heme biosynthetic pathway. Defects in this gene cause X-linked pyridoxine-responsive sideroblastic anemia. Alternatively spliced transcript variants encoding different isoforms have been identified. [provided by RefSeq, Jul 2008]
2 - Muscle	solute carrier family 25 member 4; slc25a4; LOC125969305					Predicted to enable ATP:ADP antiporter activity. Predicted to be involved in negative regulation of mitochondrial outer membrane permeabilization involved in apoptotic signaling pathway. Predicted to act upstream of or within mitochondrial ADP transmembrane transport and mitochondrial ATP transmembrane transport. Predicted to be located in mitochondrial inner membrane. Is expressed in cephalic mu…	This gene is a member of the mitochondrial carrier subfamily of solute carrier protein genes. The product of this gene functions as a gated pore that translocates ADP from the cytoplasm into the mitochondrial matrix and ATP from the mitochondrial matrix into the cytoplasm. The protein forms a homodimer embedded in the inner mitochondria membrane. Mutations in this gene have been shown to result i…
3 - Nervous/Neurons	secretogranin II a; scg2a (LOC125972180)					Predicted to be located in extracellular region and secretory granule. Is expressed in brain; female organism; and male organism. Orthologous to human SCG2 (secretogranin II).	The protein encoded by this gene is a member of the chromogranin/secretogranin family of neuroendocrine secretory proteins. Studies in rodents suggest that the full-length protein, secretogranin II, is involved in the packaging or sorting of peptide hormones and neuropeptides into secretory vesicles. The full-length protein is cleaved to produce the active peptide secretoneurin, which exerts chem…
4 - Connective/Osteochondrocyte	angiopoietin 1; angpt1 (LOC125986592)			Interacts with endothelial cell specific tyrosine protein kinase receptors		Predicted to enable receptor tyrosine kinase binding activity. Acts upstream of or within blood vessel development and brain development. Predicted to be active in collagen-containing extracellular matrix and extracellular space. Is expressed in several structures, including brain; cardiovascular system; hypochord; medial longitudinal fasciculus; and ventral mesenchyme. Human ortholog(s) of this …	This gene encodes a secreted glycoprotein that belongs to the angiopoietin family. Members of this family play important roles in vascular development and angiogenesis. All angiopoietins bind with similar affinity to an endothelial cell-specific tyrosine-protein kinase receptor. The protein encoded by this gene is a secreted glycoprotein that activates the receptor by inducing its tyrosine phosph…
5 - Connective/Osteochondrocyte	PR domain containing 16; prdm16 (LOC125988378). Variants: X1-X10					Predicted to enable histone H3K9 methyltransferase activity and metal ion binding activity. Acts upstream of or within several processes, including cardiac muscle cell proliferation; embryonic cranial skeleton morphogenesis; and hematopoietic stem cell differentiation. Predicted to be located in nucleus. Is expressed in several structures, including head; hindbrain neural rod; nervous system; pec…	The reciprocal translocation t(1;3)(p36;q21) occurs in a subset of myelodysplastic syndrome (MDS) and acute myeloid leukemia (AML). This gene is located near the 1p36.3 breakpoint and has been shown to be specifically expressed in the t(1:3)(p36,q21)-positive MDS/AML. The protein encoded by this gene is a zinc finger transcription factor and contains an N-terminal PR domain. The translocation res…
6 - Connective	elastin b; elnb (LOC125982266)					Predicted to be an extracellular matrix structural constituent. Predicted to be located in collagen-containing extracellular matrix and extracellular region. Is expressed in bulbus arteriosus; cranium; epicardium; swim bladder; and ventral aorta. Human ortholog(s) of this gene implicated in several diseases, including Williams-Beuren syndrome; aortic disease (multiple); autoimmune disease (multip…	This gene encodes a protein that is one of the two components of elastic fibers. Elastic fibers comprise part of the extracellular matrix and confer elasticity to organs and tissues including the heart, skin, lungs, ligaments, and blood vessels. The encoded protein is rich in hydrophobic amino acids such as glycine and proline, which form mobile hydrophobic regions bounded by crosslinks between l…
7 - Nervous/Neurons	fibronectin type III domain-containing protein 9; no name (LOC125967921)					none on zfin	Predicted to be integral component of membrane. [provided by Alliance of Genome Resources, Apr 2022]
8 - Nervous/Neurons	insulinoma-associated 1b; insm1b (LOC125980375)					Predicted to enable DNA-binding transcription repressor activity, RNA polymerase II-specific; RNA polymerase II cis-regulatory region sequence-specific DNA binding activity; and chromatin DNA binding activity. Predicted to be involved in several processes, including enteroendocrine cell differentiation; negative regulation of transcription by RNA polymerase II; and transdifferentiation. Predicted…	Insulinoma-associated 1 (INSM1) gene is intronless and encodes a protein containing both a zinc finger DNA-binding domain and a putative prohormone domain. This gene is a sensitive marker for neuroendocrine differentiation of human lung tumors. [provided by RefSeq, Jul 2008]
9 - Connective/Tendons and ligaments	tenomodulin; tnmd (LOC125989137)					Predicted to be involved in negative regulation of angiogenesis and negative regulation of endothelial cell proliferation. Predicted to be located in membrane. Is expressed in several structures, including cleithrum; myoseptum; perichondrium; pharyngeal arch 1; and swim bladder. Orthologous to human TNMD (tenomodulin).	This gene encodes a protein that is related to chondromodulin-I, which is a cartilage-specific glycoprotein that functions to stimulate chondrocyte growth and to inhibit tube formation of endothelial cells. This protein is also an angiogenesis inhibitor. Genetic variation in this gene is associated with a risk for type 2 diabetes, central obesity and serum levels of systemic immune mediators in a…
10 - Muscle	myogenic factor 5; myf5 (LOC125992480)					Predicted to enable DNA-binding transcription factor activity, RNA polymerase II-specific and RNA polymerase II cis-regulatory region sequence-specific DNA binding activity. Acts upstream of or within several processes, including neural crest cell development; pharyngeal muscle development; and skeletal muscle tissue development. Located in nucleolus and nucleoplasm. Is expressed in several struc…	Predicted to enable DNA-binding transcription factor activity, RNA polymerase II-specific and RNA polymerase II cis-regulatory region sequence-specific DNA binding activity. Predicted to contribute to E-box binding activity. Predicted to be involved in several processes, including muscle cell fate commitment; positive regulation of cell differentiation; and skeletal muscle cell differentiation. P…
11 - Unknown	no marker identified
12 - Nervous/Neurons	paired box 10; pax10 (LOC125990933)					Predicted to enable DNA-binding transcription factor activity, RNA polymerase II-specific and RNA polymerase II cis-regulatory region sequence-specific DNA binding activity. Acts upstream of or within retina development in camera-type eye. Predicted to be located in nucleus. Is expressed in brain; eye; head; retina; and testis.	none
13 - Connective/Fibroblasts	4-hydroxyphenylpruvate dioxygenase b; hpdb (LOC125994347)					Predicted to enable 4-hydroxyphenylpyruvate dioxygenase activity. Predicted to be involved in tyrosine catabolic process. Predicted to act upstream of or within aromatic amino acid metabolic process. Predicted to be active in Golgi membrane and endoplasmic reticulum membrane. Is expressed in several structures, including ectoderm; epidermis; median fin fold; neurons; and otic vesicle. Human ortho…	The protein encoded by this gene is an enzyme in the catabolic pathway of tyrosine. The encoded protein catalyzes the conversion of 4-hydroxyphenylpyruvate to homogentisate. Defects in this gene are a cause of tyrosinemia type 3 (TYRO3) and hawkinsinuria (HAWK). Two transcript variants encoding different isoforms have been found for this gene. [provided by RefSeq, Jan 2010]
14 - Muscle/Smooth	cystein and glycine-rich protein 1b; csrp1b (LOC125977639)					Predicted to enable actinin binding activity. Predicted to be a structural constituent of muscle. Predicted to be involved in muscle tissue development and sarcomere organization. Predicted to be active in Z disc and nucleus. Orthologous to human CSRP1 (cysteine and glycine rich protein 1).	This gene encodes a member of the cysteine-rich protein (CSRP) family. This gene family includes a group of LIM domain proteins, which may be involved in regulatory processes important for development and cellular differentiation. The LIM/double zinc-finger motif found in this gene product occurs in proteins with critical functions in gene regulation, cell growth, and somatic differentiation. Alt…
15 - Connective/Notochord	Matrilin 3a; matn3a (LOC125990291)					Predicted to be involved in anatomical structure development. Predicted to be active in collagen-containing extracellular matrix. Is expressed in notochord; skeletal system; and vertebra. Human ortholog(s) of this gene implicated in multiple epiphyseal dysplasia 5; osteoarthritis; and osteochondrodysplasia. Orthologous to human MATN3 (matrilin 3).	This gene encodes a member of von Willebrand factor A domain containing protein family. This family of proteins is thought to be involved in the formation of filamentous networks in the extracellular matrices of various tissues. This protein contains two von Willebrand factor A domains; it is present in the cartilage extracellular matrix and has a role in the development and homeostasis of cartil…
16 - Connective	thyroid hormone receptor interactor 13; trip13 (LOC125974909)			Interacts with thyroid hormone recepptors		Predicted to enable ATP binding activity and ATP hydrolysis activity. Predicted to be involved in several processes, including double-strand break repair; meiosis I; and meiotic recombination checkpoint signaling. Predicted to act upstream of or within cell differentiation and meiotic cell cycle. Predicted to be active in chromosome and nucleus. Human ortholog(s) of this gene implicated in mosaic…	This gene encodes a protein that interacts with thyroid hormone receptors, also known as hormone-dependent transcription factors. The gene product interacts specifically with the ligand binding domain. This gene is one of several that may play a role in early-stage non-small cell lung cancer. [provided by RefSeq, Oct 2009]
17 - Muscle/Cardiac	troponin I type 1a (skeletal, slow); tnni1a (LOC125989146)					Predicted to be involved in cardiac muscle contraction and skeletal muscle contraction. Predicted to be part of troponin complex. Orthologous to human TNNI1 (troponin I1, slow skeletal type).	Troponin proteins associate with tropomyosin and regulate the calcium sensitivity of the myofibril contractile apparatus of striated muscles. Troponin I (TnI), along with troponin T (TnT) and troponin C (TnC), is one of 3 subunits that form the troponin complex of the thin filaments of striated muscle. TnI is the inhibitory subunit; blocking actin-myosin interactions and thereby mediating striate…
18 - Connective/Bone	Interferon-induced transmembrane protein 5-like (ifitm5)					Predicted to be located in membrane. Predicted to be active in plasma membrane. Is expressed in oocyte stage I; oocyte stage II; oocyte stage IV; ovary; and primordial germ cell. Human ortholog(s) of this gene implicated in osteogenesis imperfecta type 5. Orthologous to human IFITM5 (interferon induced transmembrane protein 5).	This gene encodes a membrane protein thought to play a role in bone mineralization. This gene is located on chromosome 11 in a cluster of related genes which are induced by interferon, however, this gene has not been shown to be interferon inducible. A similar gene, located in a gene cluster on mouse chromosome 7, is a member of the interferon-inducible fragilis gene family. The mouse gene encode…
19 - Connective/Blood	solute carrier family 4 member 1a; slc4a1a (LOC125983660)					Predicted to enable bicarbonate transmembrane transporter activity. Acts upstream of or within embryonic hemopoiesis; erythrocyte differentiation; and monoatomic anion transport. Predicted to be located in membrane. Predicted to be active in basolateral plasma membrane. Is expressed in several structures, including erythroid lineage cell; hematopoietic system; liver; mesoderm; and pleuroperitonea…	The protein encoded by this gene is part of the anion exchanger (AE) family and is expressed in the erythrocyte plasma membrane, where it functions as a chloride/bicarbonate exchanger involved in carbon dioxide transport from tissues to lungs. The protein comprises two domains that are structurally and functionally distinct. The N-terminal 40kDa domain is located in the cytoplasm and acts as an a…
20 - Connective/Pigment	5,6-dihydroxyindole-2-carboxylic acid oxidase; LOC125977803; tryp1 ortholog					Predicted to enable oxidoreductase activity. Acts upstream of or within melanocyte differentiation; melanosome organization; and retinal pigment epithelium development. Predicted to be located in melanosome membrane. Predicted to be active in melanosome. Is expressed in eye; female organism; male organism; melanoblast; and migratory neural crest cell. Human ortholog(s) of this gene implicated in …	This gene encodes a melanosomal enzyme that belongs to the tyrosinase family and plays an important role in the melanin biosynthetic pathway. Defects in this gene are the cause of rufous oculocutaneous albinism and oculocutaneous albinism type III. [provided by RefSeq, Mar 2009]
21 - Connective/Immune	chemokine-like receptor 1; cmklr1 (LOC125993707)					Predicted to enable C-C chemokine binding activity and C-C chemokine receptor activity. Predicted to be involved in several processes, including calcium-mediated signaling; nervous system development; and positive regulation of cytosolic calcium ion concentration. Predicted to act upstream of or within G protein-coupled receptor signaling pathway. Predicted to be located in membrane. Predicted to…	Enables adipokinetic hormone binding activity and adipokinetic hormone receptor activity. Involved in several processes, including negative regulation of NF-kappaB transcription factor activity; positive regulation of macrophage chemotaxis; and regulation of calcium-mediated signaling. Located in plasma membrane. [provided by Alliance of Genome Resources, Apr 2022]
22- Nervous/Glia	erb-b2 receptor tyrosine kinase 3b; erbb3b (LOC125988105)			EGFR receptor		Predicted to enable neuregulin binding activity; neuregulin receptor activity; and protein kinase activity. Acts upstream of or within several processes, including axonal fasciculation; fin regeneration; and gliogenesis. Predicted to be located in membrane. Predicted to be part of receptor complex. Predicted to be active in basal plasma membrane. Is expressed in fin; heart; integument; and nervou…	This gene encodes a member of the epidermal growth factor receptor (EGFR) family of receptor tyrosine kinases. This membrane-bound protein has a neuregulin binding domain but not an active kinase domain. It therefore can bind this ligand but not convey the signal into the cell through protein phosphorylation. However, it does form heterodimers with other EGF receptor family members which do have …
23 - Epithelial/Epidermis	phospholipase A and acyltransferase 4; plaat4 (LOC125990460)					none	Retinoids exert biologic effects such as potent growth inhibitory and cell differentiation activities and are used in the treatment of hyperproliferative dermatological diseases. These effects are mediated by specific nuclear receptor proteins that are members of the steroid and thyroid hormone receptor superfamily of transcriptional regulators. RARRES1, RARRES2, and RARRES3 are genes whose expre…
24 - Connective/Mesenchyme	adhesion G-protein coupled receptor D2; adgrd2 (LOC125969012)					Predicted to enable G protein-coupled receptor activity. Predicted to be involved in adenylate cyclase-activating G protein-coupled receptor signaling pathway. Predicted to act upstream of or within G protein-coupled receptor signaling pathway and cell surface receptor signaling pathway. Predicted to be located in membrane. Is expressed in brain; gonad; heart; liver; and muscle. Orthologous to hu…	Predicted to enable G protein-coupled receptor activity. Predicted to be involved in adenylate cyclase-activating G protein-coupled receptor signaling pathway. Predicted to be integral component of membrane. Predicted to be integral component of plasma membrane. [provided by Alliance of Genome Resources, Apr 2022]
25 - Nervous/Neurons	Uncharacterized (LOC125994272)					unclear	unclear
26 - Connective/Mesenchyme	Transmembrane protein 161B; tmem161b (G19036; LOC105345824)					Involved in regulation of cardiac muscle cell action potential and regulation of heart rate. Acts upstream of or within regulation of cardiac muscle contraction by calcium ion signaling. Located in plasma membrane. Is expressed in adaxial cell; head; mucus secreting cell; pronephric duct; and pronephros. Orthologous to human TMEM161B (transmembrane protein 161B).	Predicted to enable nucleic acid binding activity. Predicted to be involved in DNA integration. Predicted to be integral component of membrane. [provided by Alliance of Genome Resources, Apr 2022]
27 - Connective/Cartilage	Discoidin-domain containing receptor 2; ddr2 (LOC125984679)			type of receptor tyrosine kinase		Predicted to enable collagen binding activity and protein tyrosine kinase collagen receptor activity. Predicted to be involved in positive regulation of neuron projection development; positive regulation of phosphatidylinositol 3-kinase/protein kinase B signal transduction; and transmembrane receptor protein tyrosine kinase signaling pathway. Predicted to be located in membrane. Predicted to be p…	This gene encodes a member of the discoidin domain receptor subclass of the receptor tyrosine kinase (RTKs) protein family. RTKs play a key role in the communication of cells with their microenvironment. The encoded protein is a collagen-induced receptor that activates signal transduction pathways involved in cell adhesion, proliferation, and extracellular matrix remodeling. This protein is expre…
28 - Connective/Fin	protein-lysine 6-oxidase-like; no name (LOC125994128)					none	none
29 - Connective/Mesenchyme	serine protease 12; prss12 (LOC125968723)					Predicted to enable serine-type endopeptidase activity. Predicted to be involved in zymogen activation. Predicted to act upstream of or within proteolysis. Predicted to be located in extracellular region and membrane. Predicted to be active in several cellular components, including dendrite; synaptic cleft; and terminal bouton. Is expressed in hypural. Human ortholog(s) of this gene implicated in…	This gene encodes a member of the trypsin family of serine proteases and contains a signal peptide, a proline-rich region, a Kringle domain, four scavenger receptor cysteine-rich domains, and a trypsin-like serine protease domain. The protein, sometimes referred to as neurotrypsin or motopsin, is secreted from neuronal cells and localizes to the synaptic cleft. Studies in mice show that this prot…
30 - Connective/Immune	Uncharacterized (Zgc:195282; LOC125968940)					Predicted to enable zinc ion binding activity. Predicted to be involved in intrinsic apoptotic signaling pathway in response to DNA damage and regulation of gene expression.	none
31 - Nervous/Neurons/Retina	photoreceptor cilium actin regulator 1; pcare1 (LOC125981234)					Acts upstream of or within several processes, including detection of light stimulus involved in visual perception; nervous system development; and retina development in camera-type eye. Is expressed in retina. Human ortholog(s) of this gene implicated in retinitis pigmentosa 54. Orthologous to human PCARE (photoreceptor cilium actin regulator).	The protein encoded by this gene is highly expressed in photoreceptors and may associate with the primary cilium of the outer segment. The encoded protein appears to undergo post-translational lipid modification. Nonsense and missense variants of this gene appear to cause a recessive form of retinitis pigmentosa. [provided by RefSeq, Jun 2010]
32 - Connective/Blood	Kruppel-like factor 1 (erythroid); klf1 (LOC125968392)					Enables DNA-binding transcription factor activity, RNA polymerase II-specific and RNA polymerase II cis-regulatory region sequence-specific DNA binding activity. Involved in several processes, including animal organ regeneration; cardiac muscle tissue development; and sarcomere organization. Acts upstream of or within positive regulation of gene expression and primitive erythrocyte differentiatio…	This gene encodes a hematopoietic-specific transcription factor that induces high-level expression of adult beta-globin and other erythroid genes. The zinc-finger protein binds to the DNA sequence CCACACCCT found in the beta hemoglobin promoter. Heterozygous loss-of-function mutations in this gene result in the dominant In(Lu) blood phenotype. [provided by RefSeq, Oct 2009]
33 - Nervous/Neurons	hyaluronoglucosaminidase 6; hyal6 (LOC125970291)					Predicted to enable hyalurononglucosaminidase activity. Predicted to be involved in hyaluronan catabolic process. Predicted to be located in membrane. Predicted to be active in cytoplasmic vesicle.	none
34 - Connective/Digestive	Uncharacterized; LOC125974670					none	none
35 - Nervous/Neurons	POU domain, class 4, transcription factor 3-like; pou4f3 (LOC125982748)					Predicted to enable DNA-binding transcription factor activity, RNA polymerase II-specific and RNA polymerase II cis-regulatory region sequence-specific DNA binding activity. Acts upstream of or within brain development. Predicted to be located in cytoplasm and nucleus. Is expressed in auditory receptor cell; neuromast hair cell; and otic vesicle. Human ortholog(s) of this gene implicated in autos…	This gene encodes a member of the POU-domain family of transcription factors. POU-domain proteins have been observed to play important roles in control of cell identity in several systems. This protein is found in the retina and may play a role in determining or maintaining the identities of a small subset of visual system neurons. Defects in this gene are the cause of non-syndromic sensorineural…
36 - Muscle	sterol O-acyltransferase 2; soat2; LOC125977466					Enables cholesterol O-acyltransferase activity. Predicted to be involved in cholesterol efflux and cholesterol metabolic process. Predicted to be located in endoplasmic reticulum and membrane. Predicted to be active in endoplasmic reticulum membrane. Is expressed in several structures, including hatching gland; liver; pleuroperitoneal region; retina; and yolk syncytial layer. Human ortholog(s) of…	Summary:This gene is a member of a small family of acyl coenzyme A:cholesterol acyltransferases. The gene encodes a membrane-bound enzyme localized in the endoplasmic reticulum that produces intracellular cholesterol esters from long-chain fatty acyl CoA and cholesterol. The cholesterol esters are then stored as cytoplasmic lipid droplets inside the cell. The enzyme is implicated in cholesterol a…
37 - Muscle/Skeletal	troponin I, slow skeletal muscle-like; tnni1 (LOC125970863)					Involved in heart valve development. Acts upstream of or within heart development. Predicted to be part of troponin complex. Is expressed in cardiovascular system; lateral plate mesoderm; and musculature system. Orthologous to human TNNI1 (troponin I1, slow skeletal type).	Troponin proteins associate with tropomyosin and regulate the calcium sensitivity of the myofibril contractile apparatus of striated muscles. Troponin I (TnI), along with troponin T (TnT) and troponin C (TnC), is one of 3 subunits that form the troponin complex of the thin filaments of striated muscle. TnI is the inhibitory subunit; blocking actin-myosin interactions and thereby mediating striate…
