## Supplemental file 6 for "Single Cell Sequencing Provides Clues about the Developmental Genetic Basis of Evolutionary Adaptations in Syngnathid Fishes"

### Sheet: Sheet1
If marking a cluster, the number is?	Gene Name	Forward Primer (5' --> 3')	Reverse Primer	DNA source for probe	Preparation style	Annealing Temperature © of Initial PCR	Enzyme Used in initial PCR	Embryos used for in situs	Annealing Temperature © of Second Round PCR	Enzyme Used in Second Round of PCR	Reverse primer used in second round of PCR
2 - Muscle	solute carrier family 25 member 4; slc25a4; LOC125969305	GGTGCGGATCCCAAAGGAAC	CACTATAGGGGCCCTGTAGATGATGATGCCC	syngnathus scovelli embryonic cDNA	PCR based probe preparation	55	onetaq	7/6/23 Syngnathus leptorynchus fish 4	50	onetaq	TAATACGACTCACTATAG
3 - Neurons	secretogranin II a; scg2a (LOC125972180)	CCCCTTCAAACGCACCAATG	CACTATAGGGTGACTTGCTGGGAGGGAAAC	syngnathus scovelli embryonic cDNA	PCR based probe preparation	64	phusion	7/6/23 Syngnathus leptorynchus fish 4	50	phusion	TGGACTAATACGACTCACTATAGGG
5 - Osteochondrogenic mesenchyme	PR domain containing 16; prdm16 (LOC125988378). Targets variants X1-X10	GTGGGTGCGAGAGTAAGGAA	CACTATAGGGACAGGAGAGCATCCGGTAGA	syngnathus scovelli embryonic cDNA	PCR based probe preparation	53	onetaq	6/10/23 Syngnathus leptorynchus fish 1	50	onetaq	TAATACGACTCACTATAG
6 - Osteochondrogenic mesenchyme	elastin b; elnb (LOC125982266)	GCGAGCAAACAAGTGGAAGG	CACTATAGGGGCCATACTTGGTGTGCGATG	syngnathus scovelli embryonic cDNA	PCR based probe preparation	54	onetaq	7/6/23 Syngnathus leptorynchus fish 4	50	onetaq	TAATACGACTCACTATAG
7 - Brain neurons	fibronectin type III domain-containing protein 9; (LOC125967921)	TGGACACCTTCTACAGCGTC	CACTATAGGGCGGACAATATGGCGATGACCT	syngnathus scovelli embryonic cDNA	PCR based probe preparation	53	onetaq	Syngnathus scovelli 1 day post birth larvae	50	onetaq	TAATACGACTCACTATAG
8 - Possible brain progenitors	insulinoma-associated 1b; insm1b (LOC125980375)	ACCACGACAGGGCTTACTTC	CACTATAGGGCCACCGGACCCTCTTTGATT	syngnathus scovelli embryonic cDNA	PCR based probe preparation	63	phusion	Syngnathus scovelli 5 days post birth larve	50	phusion	TGGACTAATACGACTCACTATAGGG
9 - tendons and ligaments	tenomodulin; tnmd (LOC125989137)	GGTGCTACATCAGGAGCCAA	CACTATAGGGGGGTTGTACTCCACCTCACG	syngnathus scovelli embryonic cDNA	PCR based probe preparation	54	onetaq	6/10/23 Syngnathus leptorynchus fish 1	50	onetaq	TAATACGACTCACTATAG
10 - Muscle, possible progenitors	myogenic factor 5; myf5 (LOC125992480)	GGCGGCTGAAGAAAGTCAAC	CACTATAGGGTACTGTTCCCCAAAACCGCC	syngnathus scovelli embryonic cDNA	PCR based probe preparation	64	phusion	7/6/23 Syngnathus leptorynchus fish 4	50	phusion	TGGACTAATACGACTCACTATAGGG
13 - Fibroblasts	4-hydroxyphenylpruvate dioxygenase b; hpdb (LOC125994347)	TTGGTGCGGGAAACTTCAAA	CACTATAGGGAATTTGTTTTCCTTGACTTGAGCTT	syngnathus scovelli embryonic cDNA	PCR based probe preparation	52	onetaq	6/20/23 Syngnathus leptorynchus fish 2	50	phusion	TGGACTAATACGACTCACTATAGGG
18 - Osteoblasts	Interferon-induced transmembrane protein 5-like (ifitm5)	GACCGGACAAAACGAGCAAG	CACTATAGGGCGGACGGGGCTGCATAAATA	syngnathus scovelli embryonic cDNA	PCR based probe preparation	64	phusion	7/6/23 Syngnathus leptorynchus fish 4	50	phusion	TGGACTAATACGACTCACTATAGGG
23 - Epidermis	phospholipase A and acyltransferase 4; no name (LOC125990460) --> probe only target 3 (X1, X3, X4) splice isoforms	AAGAGACCGAGTCAGCCAC	CACTATAGGGTCTCCGTCAAGGCCAAAACAA	syngnathus scovelli embryonic cDNA	PCR based probe preparation	54	onetaq	6/10/23 Syngnathus leptorynchus fish 1	50	onetaq	TAATACGACTCACTATAG
33 - Hair cells	hyaluronoglucosaminidase 6; hyal6 (LOC125970291)	CCAAACATCTGAGCAAAGCCC	CACTATAGGGGGAGTAGACAAAGACGGGCAA	syngnathus scovelli embryonic cDNA	PCR based probe preparation	63	phusion	6/10/23 Syngnathus leptorynchus spawned larvae (born after collection, 1 day post birth when fixed)	50	phusion	TGGACTAATACGACTCACTATAGGG
36 - Muscle	sterol O-acyltransferase 2; soat2; LOC125977466	TCACTCAAAAGAAGGGCTGGG	CACTATAGGGCATTTGTTCCGTCGTCATCG	syngnathus scovelli embryonic cDNA	PCR based probe preparation	54	onetaq	7/6/23 Syngnathus leptorynchus fish 4	50	phusion	TGGACTAATACGACTCACTATAGGG
Not marking a cluster	sfrp1a	CTCAACCCAACACCACCGAA	CACTATAGGGAACCTTGCGGCCCATGATAA	syngnathus scovelli embryonic cDNA	PCR based probe preparation	54	onetaq	6/10/23 Syngnathus leptorynchus fish 1	Used TOPO cloning to create the probe
Not marking a cluster	bmp4	TGCAGTCGATAGAGGTCCAGCAT	GGATTTAATGAGCCCCGAAGACGC	syngnathus scovelli embryonic cDNA	cloned into a plasmid	57	onetaq	6/10/23 Syngnathus leptorynchus fish 1	Used TOPO cloning to create the probe
Not marking a cluster	scpp1	TAACGGAACAAGCAGCGAGA	GCTGGTTCCATCATGCCCCT	syngnathus scovelli embryonic cDNA	cloned into a plasmid	53	onetaq	Syngnathus scovelli 12dpf embryos (exoskeleton development), Syngnathus scovelli 9dpf embryos (tooth primordia figure)	Used TOPO cloning to create the probe
Not marking a cluster	dlx2a	TACTCCAACACGAACTCGATC	AGGTTGGAATTTGGCAACATG	syngnathus scovelli embryonic cDNA	cloned into a plasmid	50	onetaq	6/10/23 Syngnathus leptorynchus fish 1	Used TOPO cloning to create the probe
Not marking a cluster	pitx2	GACTCATGCAGCCCTACGAC	AGTCTGTTGCGTCTGTGGAT	syngnathus scovelli embryonic cDNA	cloned into a plasmid	53	onetaq	6/10/23 Syngnathus leptorynchus fish 1	Used TOPO cloning to create the probe
Not marking a cluster	lhx6a	GTACCACTTGGCGTGTTTCG	GTTTGCAGGGGTCCGAAAAG	syngnathus scovelli embryonic cDNA	cloned into a plasmid	53	onetaq	6/10/23 Syngnathus leptorynchus fish 1	Used TOPO cloning to create the probe
Not marking a cluster	dlx3b	ACCGACCTTCCCGGATCTATG	TTGGGTCAGTCCCAGTTGAGC	syngnathus scovelli embryonic cDNA	cloned into a plasmid	54	onetaq	6/10/23 Syngnathus leptorynchus fish 1	Used TOPO cloning to create the probe
Not marking a cluster	fgf22	GACGTTGGAGAGGCATACGA	GCCAATGTGGAAACGGGTTA	syngnathus scovelli embryonic cDNA	cloned into a plasmid		onetaq	Syngnathus scovelli 10dpf embryos	Used TOPO cloning to create the probe
