## Supplemental file 8 for "Single Cell Sequencing Provides Clues about the Developmental Genetic Basis of Evolutionary Adaptations in Syngnathid Fishes"

	WGCNA_module_numbers	WGCNA_cols	WGCNA_numGenes_per_module
1	17	yellowgreen	44
2	14	yellow	194
3	15	midnightblue	52
4	20	greenyellow	76
5	1	lightyellow	43
6	7	darkorange	34
7	18	mediumpurple3	23
8	3	skyblue	32
9	9	sienna3	26
10	5	plum1	23
11	23	pink	84
12	6	brown	237
13	2	saddlebrown	32
14	4	darkgrey	38
15	27	green	174
16	39	blue	302
17	30	purple	78
18	34	darkturquoise	39
19	8	lightgreen	44
20	38	lightcyan	47
21	37	paleturquoise	29
22	16	orangered4	23
23	12	steelblue	30
24	19	orange	38
25	35	skyblue3	23
26	31	cyan	63
27	10	darkolivegreen	29
28	24	darkgreen	40
29	28	darkred	41
30	11	salmon	69
31	26	royalblue	43
32	13	lightcyan1	19
33	42	turquoise	414
34	21	red	121
35	41	black	302
36	33	white	32
37	32	darkmagenta	27
38	36	lightsteelblue1	22
39	22	tan	70
40	40	magenta	80
41	25	grey60	45
42	29	violet	29
