## Supplemental file 10 for "Single Cell Sequencing Provides Clues about the Developmental Genetic Basis of Evolutionary Adaptations in Syngnathid Fishes"

	17	33	12	13	16	15	14	9	38	35	36	34	37	19	40	8	39	20	18	42	41	21	29	4	2	3	1	5	6	7	32	10	11	31	30	28	27	26	25	23	24	22
0	-1144.81193234474	-3.23874500142301	-180.204904099482	-140.333473887831	-80.6519408126435	-669.472928163683	-1361.13427728887	-90.2831915539481	-82.4768474598037	-80.812315659009	-39.8885849520687	-99.9769918516605	-65.3132799779483	-66.1019265406946	-35.3244702181113	-154.805048141352	-148.749758697564	-149.544917243552	-85.5471208981956	20.4788193090031	-34.4744275232438	-220.037009814535	-47.04472996262	-113.959867383565	-280.383723918623	-214.375149974867	-181.389308579725	-236.585522927513	-724.506908291854	-653.959821277354	-11.4554354854499	-124.033749177623	-182.147544275012	-254.362638820574	-337.479555666416	-73.3602796321115	-318.041385246316	-141.533259665209	-53.4678883361953	-49.0291452336965	-38.6845971148025	-111.926256266562
1	199.306391210402	0.10867759778247	-254.770651155201	-384.195220690045	-224.700352530808	-1165.18248546949	-953.034090969086	-201.964828905977	-228.345247709121	-178.521031119033	-157.457412894366	-192.772617851334	-173.312812960062	-96.1528764030227	-277.912764318964	-231.540641345067	-632.136282579946	-388.532876191822	-89.9553443625327	-600.722838829768	-467.415732394376	-381.790827037623	-205.649586981407	-87.4095451948614	-451.826072728147	-450.187265567445	-362.622505276137	-136.788837982636	-1264.58665148085	-972.951697261297	-8.05123807308733	-59.0629028181638	-162.421340455185	-204.311050199525	-246.205300102091	-191.863351542662	-433.651165564804	-157.67548655832	-146.261798086799	-32.7826166115458	-62.0481056386733	-29.0916198630962
2	-126.382989403629	-2.78167103895985	-8.36840454677522	20.1058146451378	13.9280509889044	35.3015663273956	70.0973763224129	-14.7191655453077	-22.4981380903909	-30.0445307517516	-41.849335088844	-19.1913942941115	-7.86319569981997	-9.25139193152091	-18.0696424837692	-15.6827512580847	-24.9447290741909	-24.5906345513139	-18.2712236868905	-31.6133475940758	-25.6296544888493	-11.2143358848224	-9.26344882166632	-0.103000625949664	-27.5934761937695	-15.9282178821864	-4.28985652798409	-14.2786151033215	-36.7988564532963	-24.6276475562875	-4.36038854811105	-18.6043001406787	-42.7536440764517	-3.18605476541367	-5.66314271441051	-1.97619593223934	-3.94393811572607	-6.45332456727039	1.48764882381484	-5.82233285922311	-4.04770880676397	0.470830826454126
3	-385.197156263843	-0.326117462922977	-21.4910282327668	-6.62863936545523	-3.09518235779791	-123.690506342377	-339.487822956928	-12.0641625446561	-14.1688953370138	-3.10892227156813	-13.3081889659835	-0.517394483270366	-2.6398407909298	-0.501183718518849	4.44796696591486	-38.2538271989088	17.3136343972123	1.12982567841833	1.4745051950432	48.2358142453244	33.4148713142237	-21.7804495824407	1.69131484827014	-87.1890859989657	-61.0679787646725	-53.4676711786533	-15.444821373669	-78.5142215367672	-124.194529544184	-160.100390955147	-2.84218007969458	-16.2709250851565	-10.2126051462973	-72.5119966371646	-87.7971377059772	3.31055848221691	-38.8869565915743	-36.7885354645902	-1.46789389445613	-35.1180325531185	-41.6352728309448	-43.6131714085041
4	-239.098593622348	-6.92618729492657	-8.88993332035891	-131.998249085817	-12.71241840635	-113.926749886102	-614.5537277654	-25.1264299097702	-45.9216456890702	-40.4233447109083	-39.2400580756913	-61.3563989326057	-3.11633261759512	-42.2354819418174	-50.6687482510003	-17.7946902857552	-176.285704218392	-68.0532566229642	-28.9926604388766	-113.732053269752	-86.9820384192635	-82.3499547379588	-12.5892427155172	-20.7788991323692	-26.9050910249367	-47.9133830106881	-21.1606994235941	-7.77378122628815	40.8746883483735	28.4274786202192	-46.6533640961809	-16.2230512832636	11.8550858322779	-132.072127083277	-53.9900963969651	-12.4661859672644	-39.9996582198523	-26.2348270713196	-26.9694028124237	-3.04469862376659	-45.1276463911486	-40.6404413162151
5	-318.623367137826	-6.03981834568718	-6.91997384066374	-183.044687394408	-11.2895820809164	-69.7912955867262	-459.589172157322	-1.36524856578965	-41.5641901157939	-49.9319380821503	-31.3263615367386	-48.4710987383279	-22.149042623589	-25.8593352727399	-69.3113055796405	-40.3321394961327	-149.535618631688	-64.2295777032134	-53.3516778954463	-119.251143810318	-76.0702809243185	-75.3170219768687	3.00448468010353	2.75141442616859	17.7792477477188	9.50587375161785	8.47797656545536	11.174254816692	10.7033092372787	-10.0650363925949	-2.7862545527897	-20.1669985368336	5.06433715888385	-53.5252736646482	-61.128946765741	-76.523020201802	-76.4686235960643	-16.6191264599206	-17.1789522765901	-40.9487416899948	-33.0808938629672	-34.9023865354373
6	-211.976985768626	-31.0878359315198	10.7728524128795	-42.5618283824	-9.11792852368472	-88.2450915394739	-503.586100024103	-1.79623582814439	-5.55262115466727	-5.78995248198502	-25.0689185161565	-15.6644282854181	-40.1455915885036	-33.351664466283	-41.3705679581025	-7.33742485708281	-103.713955094155	-54.9413224829347	-24.9596580932834	-91.0808161100005	-59.337460275926	-69.8824403678042	1.7391435079649	-13.0380637577381	4.56806303380943	-17.0675202573316	-3.11541314589218	2.22239965506044	38.8462738275825	9.26740402814695	-41.1356537384993	2.24947936101761	16.4030051229811	-77.1734603810204	-15.0030807521996	-29.4561002613263	-52.3173712023015	-4.92414303372292	-4.23505691362278	-9.37242470767275	-37.3799289454789	-23.1141855240425
7	-96.4965278627534	-2.09589564907347	-34.4816393950714	-75.2730749225137	-22.0568682262312	-17.2074834285242	-229.943978808828	-25.0251662316903	-32.3110381115048	-38.5625226175688	-22.2937034980986	-37.7754620610396	-27.7917124451681	-0.750848429377968	-29.9629777006546	-24.291652303514	10.487086748719	-19.1202733964029	-0.3871042353511	0.0120969881182766	11.2239091275707	-16.2153904386388	-21.7819254799474	-70.3974774074536	-65.4513352146406	-101.06748385017	-59.2815451340361	-120.24029957645	-108.083866258267	-119.809706729172	-31.1398075812967	-33.1960973621526	-55.0741331925794	-104.561685158089	-129.094648002729	-24.1834172630239	-110.465292957747	-60.7931816775815	-49.3059242241729	-40.4459290203546	-43.6800969909149	-73.3036076323157
8	-107.853033678474	-1.38916047220005	-9.51047449661927	-24.6411867007236	-3.96571969472225	-71.6453447201712	-175.044490775608	10.4409861382788	1.68057000621984	-5.72015445103503	-15.5980111483108	-23.5312634933856	-3.37178133448356	-15.3187406987491	3.71530455380088	-3.24352142526038	-4.19064302747021	16.3050312667747	12.9780437094528	-3.38485972720322	11.5976000416797	20.1817835731756	1.80467869041351	-33.2758348963345	-6.67328639891966	-22.5337108580204	-11.9772250441781	-3.45392121573483	-31.039690527414	-47.9526451387832	-0.522454351095625	-14.2538644543327	-9.03925318673298	-9.2773237311639	-34.7310191013197	-0.0926580571647683	-34.2766971805517	-1.15050457831898	4.72859621244263	-22.6328809432233	0.0274545883012321	-7.95609771127633
9	-88.8495268327311	-9.45784530789505	-24.4405680244875	-61.0295043821904	-29.2755860898649	-42.8968404261349	-242.851803680044	-11.3773867706941	-47.2461830803857	-34.507793457447	-7.86404501483153	-37.6519212332257	-6.97043711705258	-3.71626483233011	-30.1669545678603	-5.47572881724915	-49.0150486235353	-43.0846337633846	-26.2659099507904	-38.5693438305977	-38.6636952151005	-48.0490538733566	-5.54736247276005	-17.0912136093908	-18.2944552428156	9.94513350777319	-4.74337351414605	-17.6590764238356	26.8252995318946	55.7589867558138	-14.1427049723259	-6.06616073698089	-10.4141360677152	-34.649955559133	-48.6240569668543	-2.24352864924286	-33.9936745462843	-33.1506892972918	-36.6027316036852	-6.04596982495019	-36.2876566628527	-52.4117330862449
10	-40.8562809634422	-22.0328361630373	-18.2324289069859	-14.8386809061984	1.13531441828764	-41.8282415800829	-37.7737511941242	-16.6374576783107	-21.0598373639005	-8.44008337699502	-17.6610588764285	-3.66840336884136	-3.705355176002	-9.85757434591158	-30.8581475241559	-7.04027643925959	-79.9208977943749	-59.1981864234604	-33.7531129335261	-31.7914214838115	-28.1390438435505	24.2537282529188	-9.25130352752665	-48.5749860455833	-29.153648749093	-80.3060060994178	-23.4376239159541	-44.4558208352904	-18.9446805782225	-23.3880066409538	-20.2621869517325	-37.121630806159	-24.9543646127702	-37.7955405578204	-40.239038145157	-14.3290502129311	-101.500247190515	-28.789119428648	-2.84397744200654	-4.27761510468904	-16.2235006327327	-15.2533383016134
11	-505.336493089023	0.22537335104997	-33.4812920779448	-58.8311631140512	-21.3301679198358	-147.832881912097	-448.714907701027	-30.3028614889683	-30.3724503952797	-46.0580089884305	-36.1728633772887	-37.9960787814986	-24.6288195815343	-33.3752954870937	-32.1745392337107	-37.6125254033036	-45.901834914295	-54.0356855796133	-37.4432535619639	-6.31818622422598	-24.4285172580478	-73.1659282644819	-13.4707168344407	-41.1938856382775	-38.1055770014841	-57.2404358691307	-36.7528843288905	-35.9163773815358	-30.0069679499052	-20.5349456482573	-24.6430304917561	-30.9845923309599	-28.0790567081701	-119.846518296419	-96.7331896925585	-36.6639486397193	-91.978052264525	-23.5511980788101	-26.6082390876004	-47.9448215762919	-16.9376753415481	-12.5309994972283
12	-51.7625840139588	-6.60626047241676	-3.34194952660997	-8.72795164655015	-15.2160803462969	-76.4768381874402	-176.948273590465	-11.9637875859703	-8.9686421549903	-4.23651925692257	-1.60024268487322	-8.06588153188377	-15.2419966618684	-3.48758057881132	-8.3426145864019	-8.91998086687444	10.6613634323759	2.37764848036979	4.14061665588729	13.6462928275671	12.6679802763665	-12.6116156961411	-10.8438401776801	-32.9130354259254	-32.4467484310639	-18.4158240751974	-10.0142543903173	-101.886843924386	-69.2535555890545	-63.1281249517558	-12.0830657668902	-11.5666737930383	-23.5163694732704	-41.8639393726681	-10.6531253753698	-4.2873652229637	-41.6825516990313	-57.4087973372762	-4.45689428236689	-10.9926347029793	-12.9412969050576	-33.2221873355956
13	-45.4052417004832	-19.8087274823928	-0.0369646691902828	-34.6911560469825	-30.4800734941286	-16.0569238784633	-131.810825264338	2.90901415211862	-1.04132135862419	-13.6224456466035	-7.41904345452193	-12.5826447025307	-13.485713054689	-2.3660731039526	-10.9801595440829	3.93601542766162	-31.0097358355798	-25.9402444573588	-11.2801575922035	-25.0559648116726	-21.7130808718527	-15.862242052814	-2.36966405883513	-0.137848605424228	-6.24988347608832	-1.56059345163592	-2.19452649411411	2.0068840499317	14.151044967845	11.7108486094532	-1.77146460192903	-2.54052647187332	5.36235142316119	-33.4356543111442	-4.05384731970609	-38.7865862993078	-22.7303913887307	1.61647517247896	0.0135206164810993	-4.62571261467783	-7.58630092822026	-9.97123090549768
14	-26.4058213569063	-3.60023508578806	6.63991770931436	-44.964915995769	7.1559436084718	-13.8137571106765	-82.8529724423682	5.530293965177	4.93682931705627	-1.46290080881468	0.280565124474581	-5.86838163068525	-1.13520440626034	-5.47499540664402	5.86020302422495	9.28544927795303	-19.8578982973478	-1.58897815235286	-3.16033066792591	-27.0110136993005	-13.6074812675728	2.29668018422062	3.80259074659452	1.92565329893099	2.00421476479219	1.09206943392574	0.277930014245727	7.89296350397664	11.2822157215256	-2.23485256554285	-0.988049146917775	6.54104404803722	7.47298801687021	-0.749176207910658	4.57223133083771	-1.98176083560533	3.13851625681525	3.99382095388513	8.73840344677651	0.545336487608433	2.01320319636907	3.50468302121746
15	-261.802311050413	-10.8007961408361	8.59551714269525	-100.870353971148	-13.184702394796	-49.4604549878183	-179.686321991981	-2.8155388748307	-19.0689077123312	-32.9791425876216	-31.3108825253133	-27.8391588712365	-0.010854115255918	-5.18481257367886	-9.81343333824321	-3.55269485514207	-74.0413531565579	-39.1234094371588	-33.375069817301	-29.4318620914948	-39.2806488104265	-8.13704301154782	-4.79536230088912	19.9154427413339	14.8568014198396	0.498510212566582	9.44434207021253	1.31217767348593	14.5670860243941	8.39230043290939	-22.6651459750145	-23.2872982033183	0.875361147442245	-61.1042573106482	-37.900736939603	-45.2359691636645	-53.6974500085457	-3.54480241342651	-9.95846640377706	-15.8256345620753	-13.783906848212	-32.6794026593124
16	-36.9538159663326	-3.00565478695738	4.47575091285402	-33.3776861122963	-2.71847455738124	-27.3805695109303	-141.129244453768	1.58665633755234	-6.59136044426396	-18.0613309127574	-11.6924094515352	-20.694187632023	-13.4997831596178	-3.6778688448064	2.14814901738004	2.6635779545522	-47.6556225806408	-9.99259679268508	-13.5633000758228	-24.944185238462	-14.6184787187646	29.211265664642	-2.25080200690872	-2.08124215605072	4.30132555686932	0.630659520993188	5.79841088956979	7.90430026520746	19.9597533170121	14.457983137684	-0.629980768498998	5.38462071153131	4.91791781387498	-15.3144444326258	-3.95086058361058	-18.0526996679289	-24.215881041162	0.0722513057954819	-0.411123420689202	-9.57214540576411	-7.71102096171896	-2.14096808867612
17	-10.474545263705	-4.67553063473083	7.33550741887352	21.9926987836151	6.05666844559838	19.781605875632	31.4484866304833	-2.81120503791834	1.16008649064914	-7.17605567844275	-2.68811177478947	-0.712464961388087	-8.33736280944968	-17.6587340839837	5.60568057264209	-5.2895280267356	-6.96305168153457	-1.71252933705999	-2.27539975185484	-14.7545381361724	-8.61057974410268	-5.76004610489784	-3.83093627957211	-17.6934362901752	2.02451660974509	-10.3195348532534	-1.77770299773835	-7.87357016729466	-9.318464138494	-4.47156949279332	-6.0691317234891	2.29549834233696	-8.93682549045345	-0.722504971638123	-3.61725452408726	-4.0370219075688	-12.1643392330523	0.209455770228536	6.08178458138324	-10.9025089197664	-6.31220629630464	-10.7542946830136
18	-45.2185914995822	-21.4344858208901	-5.63774952996476	-64.5931396152418	-13.2543085175772	-56.2507428317022	-82.9487750452065	4.92068498325837	-22.53713136385	-17.1066412509821	-21.7641914657414	-3.2235635601593	-23.1216231620342	-0.872311514696077	-22.7401186484583	-9.51395689095912	-20.0354635233095	-12.3879043104916	-1.98963223864007	-20.9089088587294	-11.2545715642254	-11.384026732054	6.92753191084503	7.73412306496699	7.03729248235125	12.2705444559034	13.7754008001244	6.14625909490433	5.58379137594387	0.000353648134971956	-12.1353947539653	-6.23223898634494	2.78277056470277	-31.1325735240685	-14.615788203229	-26.6379186057686	-18.8206116322974	-11.7301914546711	-8.51200480840016	-9.27965126887357	-33.9325833796609	-7.67234511164581
19	34.15594013444	-19.4971726573043	-5.52776078971657	-44.0349376975078	-13.3261831930795	-93.2612764757462	-203.54595361344	-21.9642134258611	-6.37542131006858	-14.0204381138907	-16.7884804494744	-23.858149107963	-25.3543053862831	-1.02511376081421	-18.6617887203396	-49.2822510375852	-7.83516536955274	-12.3197620886038	-8.85991801041214	0.577689523602437	-1.48751549855998	-6.01868703914967	-13.9935779625131	-8.96298101149541	-45.8009028100934	-72.3221070455193	-43.2686361033702	-11.0795689551118	-95.4131676562801	-117.531851320046	0.0984474270763943	-11.2362612858505	-37.0045874703343	-24.3769002577958	-63.1609760771258	-19.0757391801151	-54.8283255507095	-47.1444162824675	-10.1237320054986	-27.0999416036049	-23.4019718335919	-22.8931365810193
20	-5.11915055673434	-0.233178029052351	-2.60435047873994	-25.1071214049896	-8.08114915592952	-29.1158273827653	-98.173435723216	3.01428893434997	3.75673737524277	9.22970617559711	6.6157425342102	8.98309383298071	6.80455371562171	1.58459712572674	-0.675412431095268	1.78944377086863	-0.680033345325307	-2.86705697250597	-0.298925085414361	-17.1835022424835	-7.38891284849297	-1.17446066659402	-1.54439398403985	-1.18692117859181	5.64697094424508	-6.74440288655653	-2.40128822204536	-5.25351385359963	-10.921554436538	-27.1624670025904	-0.961655822053748	-0.577595615526295	-0.327708830474901	-3.85466589236886	1.64147588865585	-11.0046964707891	-5.39955217577277	-6.77073071050156	3.68211654011635	-0.40771713447861	5.21210130557953	-0.473527132579257
21	-19.0314957622642	-4.96266947183669	0.571709797284793	-23.7614190779009	-43.97449075577	-207.221965832268	-124.799162967864	9.28117257807326	-0.773197367456965	14.6702398557692	0.331947870971718	14.8371239457952	15.6376127492939	-5.45087268351744	-7.35230031508173	-14.6858802565632	-9.24469177064191	-5.75059168133166	-7.12778024522779	-17.4980764348677	-15.1485419392592	0.130604295755517	0.471518256244877	-3.20338294555203	-31.2750494699147	-64.8993747823217	-25.9982693180583	-15.7214977117229	-17.449408991312	-17.3516343262247	3.7169047322925	18.0416484982442	3.76248214714522	19.2981254925547	24.8679780906968	0.600806807377225	-2.49358762339068	-5.19777884766856	4.08062043373569	2.83057869070042	8.15227015197075	9.44201701915454
22	-17.997606685399	-2.6020496628184	5.83043035569998	-48.5047114435076	-19.3684242431863	-52.7715299727022	-84.298193147609	-13.3361397029773	4.41970573723826	-3.29716363648144	-3.70548323515531	-8.44707124853856	9.35915088428022	10.1102943672977	1.13026193084534	-0.665099921530843	-2.73181724893344	7.29558906929114	7.39198237465138	3.24411762541172	-1.94282016281477	5.24320763052816	0.878431403006175	-0.240234306541237	10.600253352535	-6.81130115450564	-8.96026879819563	-12.0765178363552	-10.332769027789	-47.9606305626056	-7.12790780795615	-5.26459924475422	-14.6065367591493	-12.0292389697006	-10.8763832324542	-1.51377902164476	-0.130059416150774	4.74761930555276	8.72758494599277	-15.0816667001035	4.72204149328566	-13.9971822129552
23	-21.7857608651711	3.14356619152035	4.16253192474209	3.32591628284326	0.261519754283731	-47.1713329727334	-40.7031754436101	0.844297378731	-2.16795571080581	4.50023923336926	4.57827314393996	-1.21204590400952	3.05728919986828	3.80219806594837	6.18209658341729	0.924799731207403	-2.49702720489505	-3.02562371842889	-0.0106954933164933	-12.0521575030022	-2.57996086503537	1.6439644288925	2.35830669105817	2.90869929985167	-0.981482387035092	1.09984557480542	0.304243106832162	0.314941468533664	-2.38794146193596	-10.8448279828257	3.16687614842036	4.33937388524481	5.22585080523412	9.36751885630529	6.64314807410017	7.72341277383532	9.53950922245585	7.56158226229123	1.95299432915329	2.67803114412966	8.37985532141925	6.44864042924188
24	-150.717080288276	-10.3465332834108	-24.3114522369146	-37.1347224941928	1.65964437098244	-52.1145696524403	-293.415066968563	-5.19015895725778	-11.6316216738126	-29.054689342765	-22.1587525230168	-19.3593719558775	-5.58740171065607	-7.80386789186136	-15.1882154619033	-4.85874916626939	-12.805228370872	-26.1502588332472	-3.81095838693487	-36.839030597469	-30.467005121973	-57.1883492534395	-0.541987790838372	-16.0639827400818	-2.08387691507054	-13.2593828638962	-20.2926520065118	5.32466660845555	19.0273095784936	2.51940462674017	-24.3168848211605	-7.32382331664948	5.9185709336826	-49.0157759570857	-20.3146735660152	-22.477178693529	-43.9424965747373	-4.24251006841197	-18.5169011877321	0.298509474425021	-16.8349556134008	-14.0064630758567
25	-9.82797368923381	-3.94161110768177	-5.23783164258842	-35.5351418521602	-0.142730699502759	-34.1231193649276	-96.4141390698614	13.2457227182408	9.64628186248635	-9.94802669811356	-0.42482024621082	-6.07950709158795	1.6746450489465	-0.625526880345235	9.90870197741676	12.9159177447418	2.52124920158238	19.2902619172631	14.0479519486192	3.16118419448924	6.87247026072466	12.8391022930677	2.74919861273327	-14.7523465226019	2.97245569357418	-1.27856428685427	-10.323246707926	4.74689960290215	-7.94912459866551	-20.971079085472	-11.9624961702825	-1.87945044042037	0.570224506897006	-3.9281838944393	-0.282155788704266	-6.8658196311579	-16.1670774690424	-0.216972825316101	8.51322456796232	-8.29827177064319	-9.70522294907544	-4.57693357578596
26	-13.272755336766	-1.21131157938939	-1.76809808416611	-27.1404370965205	-3.34014288910239	-30.801350543146	-88.5534611518874	1.7936411490834	1.57832519719108	0.81343772446198	-6.59301770029996	3.22965613432387	-9.27626969734238	-0.492027094116631	2.19533947580284	10.7723424908074	-10.8216184384167	8.53735406207015	5.5565513454981	-15.7811553585319	-7.7181599406226	-1.50893314194154	4.04505564075928	3.08554815446242	4.03509259789074	-1.36177354900425	-0.0629809074526552	7.45800742559892	9.56125550104328	1.8065541084888	-11.7838981007159	7.14220488368054	7.51372166277082	-15.3398651193352	3.57680700453535	6.40819049081156	-2.89074361237755	9.28244669127578	5.33911217503074	7.51229623079339	6.36987557989416	3.05066591380833
27	-15.4160502301291	-10.6258771317678	5.40737244871108	-51.8382302698733	-10.6243244685128	-21.9094741898071	-92.1353831042301	3.49640776959358	1.03178589982047	-20.2933846771752	-6.3453126922509	-15.0384134530123	-9.61007744400408	3.0189589951827	-10.6182030804212	-3.34290218416135	-33.2558970376942	-1.86951547730197	-10.4934035441574	-16.1486916354804	-15.6125769763214	-15.1293283438938	7.66739123916476	10.5595659008674	12.1613943580954	15.0723325554074	6.39574195299997	8.52703545040376	2.60040151205059	-4.72725664805407	-5.08360702095046	5.77639328293986	8.5111566961979	-9.07721897073352	-8.02248103050454	2.02091256368711	-2.21429091020916	5.42171857404865	-6.43890985410343	-11.4152170057648	-0.00328541212114996	2.49562584346705
28	-17.119272693694	0.0155756012979683	3.29505069212912	-38.4987395799553	-5.82139259320243	-3.06039103797641	-78.1163986884175	3.59014478401573	-0.0720332519378738	-0.208764119886629	0.132545921971469	-1.25446401973609	0.933577280735458	-9.75471523673945	-3.97160148997888	6.68904957214607	-22.6854616526597	-1.34764245791331	-1.15626103295388	-8.87489953562614	-0.560016361012404	2.33168245724692	-3.04540626468375	7.77737261744584	5.3524442878137	4.53249604109298	6.75448321849083	14.3222324949589	11.401321062723	8.47981753997662	-5.96826954873379	4.18728120913619	4.83228406244173	-5.36952075810603	-1.10923368867157	-17.6986143290512	-6.57899644099987	1.37115892183921	1.30097143030144	-13.494491374008	-9.35039422550745	4.05485229956686
29	-60.7122086934984	-7.23667823084291	1.56038737427118	-6.71327021565954	-3.90128070613225	-24.3788460498959	-68.6922579098048	1.0181944866372	-3.01554572697268	-0.409440633388203	1.32789204560842	1.57090287667997	0.702306704246971	-6.63264458660837	2.91897718059512	1.14022410008187	-24.3302824424816	-9.59375673468686	-11.7526332887315	-19.1417865160637	-13.4073644805424	-1.37966514888998	-5.50905837453509	-9.76322392456728	-2.38523990121295	-11.9497355543019	-2.01287249805626	0.942432868459665	11.6256830546402	7.8188657355222	-13.0469839498963	3.53764987289781	5.04098944012272	-18.6683090736887	-8.69164729692838	-1.56428805445523	-3.34627099027618	1.41961364003616	-7.50056028021696	-5.15338047037578	-6.95852824557522	-3.54711865241998
30	-1.52084730035015	1.31862858020723	-6.47052336323441	-27.7432500049545	0.289540289237131	-32.8063909202107	-123.658867217514	1.41285486881885	-0.271080758919538	2.21703563915193	0.162983349726339	2.26095983959756	1.10981731479779	-20.4773686328841	7.20651068878594	-3.39094692361419	-12.5610211534789	-28.1603164719665	-2.81687313738531	-41.8059902031913	-15.1624713456459	6.91639562148538	-12.8967994431311	-7.82939556158094	-25.0206221430943	-26.2804892364181	-6.26464373985403	-17.2093505307097	-30.6359367898529	-32.0191321781145	11.8942464119191	13.5723841726766	7.22053531403675	10.0699098984549	12.954560008358	-6.84254886891528	-0.882405804815334	3.90815733906072	7.75668418840019	4.57267777885148	5.59637326828992	1.10136359194994
31	-27.9726827629348	-2.9292497217885	0.215484620585779	5.41221065130939	-4.29203932094431	-0.446882201097647	-13.6147717474103	-1.75390347534323	10.1569040397878	3.1784807657557	2.12918750824273	-5.41241193869712	-14.5266858445366	-2.5972517746755	2.05416148341901	4.22981256961848	10.1023023970239	4.27138771424096	5.32840258831942	3.95993264009236	7.30034032118836	-6.31507956726181	-3.57678957151751	-15.9073046776044	-7.94893229787281	-14.2570090099379	-2.35772465860747	-7.31224942228569	-19.5529468707867	-10.1441919010419	-0.445520308284928	-3.84175047956437	-5.31032476257113	4.21132969615833	-17.9763408577308	-4.79484068320102	-19.5972312123805	-9.45150257123949	4.12476482993376	0.524649608395505	-5.87581085478726	-8.39967044388563
32	44.046934544905	-1.94452451393372	0.862400352707455	-49.9527284869795	-5.27157719456359	-35.9950802066402	-136.569690058174	-2.61467294845118	-17.1262259317467	-21.0967531168354	-15.0469458317681	-18.2766053853684	-12.2970771555069	-15.4549656301494	-19.7565573604459	-0.0135677945144901	-68.0991708555721	-28.0076555109777	-9.83397249049302	-28.7677721032897	-21.3699688540508	-10.0550335342608	0.262514934390234	0.813881430256777	2.14207896016044	0.729188235074644	0.591278683012071	0.933118098902155	10.5460458162576	5.9637944008053	-7.7200751810969	2.65334107861529	2.47937793663086	-29.3892564425682	-15.3927765699765	-17.7678996676633	-28.0268786224407	0.157293212964452	-7.36061691293746	-4.69408430253316	-13.6293938319327	-8.5396479764332
33	-9.90175583580852	-3.7206870659084	5.5490416349216	-28.5062639731137	8.17570897287902	-31.196155525066	-73.3097954105117	2.68807317270772	-2.22243256411243	-12.6013093646466	3.42270949738407	-12.4645472710477	-0.585100417773495	5.77819468973758	3.42969347059913	6.18380765282905	1.82562448423681	9.60936960994188	10.9475440923926	2.41114623568445	4.62367144037931	3.14426412452789	-0.227337800980962	-5.05716747556674	-0.254947529687547	-8.46406418650719	-3.50609023105265	-0.00854709843143081	-9.02798879285105	-5.92825062632885	-4.58280931697371	0.279405803918744	4.78985086754785	-6.30779421037732	-21.9125786862954	-6.99600307789501	-8.93334567333596	0.8158509258894	6.27825792369843	-5.02940774330231	-3.56814986051192	-3.85573390512723
34	-8.79640815118606	2.81593123193278	-5.648217013796	0.815868699144292	-39.8352951339132	-115.331007815747	-17.737876371412	-0.752147954342108	0.361242059373496	-1.44637944416276	0.716217232683631	3.14854032618244	1.37204554854615	-3.31896391457477	2.44957501589761	1.13927349290666	-1.4490825391949	-1.57729440139563	1.02169850273408	-21.9077920420894	-15.7127153810383	-1.25473253774785	2.14917547912963	-2.08137696685685	-15.0700425994211	-8.65357487116468	-7.07812879978726	-6.75440525396666	-9.55296805488606	-30.1411394561736	-0.11124854972666	1.68981151978322	-0.0976437152980163	0.416737119303622	2.56516514856741	2.20445132236286	4.17681022201204	3.30570844193333	3.59036624307875	2.74245544600799	2.67201478760782	4.77791957142295
35	-11.0075017691311	-11.6294719914639	-3.79444758320535	-1.79238463381197	1.01902323288422	-39.3936469221292	-48.6404016177139	-5.2145072917127	0.407446299877463	0.44355377856604	0.436619914129026	-1.61030752724912	0.16369471614489	0.766962043067842	0.497436096967056	-0.565308553989816	7.23608223417157	5.53517315408663	4.71663188679681	11.5333061101075	7.55436078499271	-0.198130746145505	-2.19253210120869	-16.9608816048405	-2.15254640182932	-10.4381826308804	2.07518865590686	-33.8765653754219	-13.8089653873296	-16.1110993863111	3.47590644434671	1.06309721514529	-8.12649399450708	-7.73131417683242	-15.6521471131274	6.44451109865317	-14.5382862335703	-11.6078336018717	0.928633898745143	-11.7798418295821	-6.36371588062194	-14.6506328138187
36	22.3963096978592	-23.5371580954828	-12.5326402471434	5.45722429726988	-0.769511950548721	7.97873954302266	14.0053686507255	-3.28099263413053	-5.93140037778809	-7.61995704708881	-13.4527462393561	-13.5700155175851	-6.0039017127237	-14.7240548982424	-13.5477802393564	-5.17235834189822	-15.5952096850399	-36.4457320829966	-16.6255456555272	-25.7975791040787	-10.3458099000138	-19.317554512123	-5.3205988013276	-37.5748308393921	-37.1885578668657	-10.0221402838799	-9.89757871526687	-33.5479158426192	-33.5349826582731	-5.62754129351421	-6.16976896368803	-2.80146506546838	-21.0864269727204	-9.45310157327738	-0.13790829549187	-11.4344367811897	-35.2933359552275	-29.3700315430553	-0.713799981770892	-17.8508465493588	-5.12582973107723	-0.618959126494355
37	-4.00146395670046	-2.19885248341417	5.71606728834334	15.1958080688675	5.87345809674123	12.2211509969515	16.3898852133176	8.08291691404608	7.78398599934106	-1.16543767748734	-1.16796883485469	-4.00297328020114	-0.18323058930415	-2.20303040883373	4.98429116296597	4.42203438490099	5.6124189805853	-5.74949797362955	1.33768812229038	-5.36092319513934	-6.51551678138204	2.34229005618272	4.31644717792303	-2.63220571483099	7.96675888913599	4.66232762814701	6.55110387121895	-4.62557728328181	-2.45655458258452	2.45064610649602	2.80045153061247	-2.07896499352191	3.28409218607317	1.83771021182995	2.07678771128461	9.20292439340687	-3.42598809427774	-2.44332075610986	5.48244737914296	-4.48244227298417	1.47924491955844	7.58142107539726
