## Supplemental file 11 for "Single Cell Sequencing Provides Clues about the Developmental Genetic Basis of Evolutionary Adaptations in Syngnathid Fishes"

	MEyellowgreen	MEwhite	MEsteelblue	MElightcyan1	MEorangered4	MEmidnightblue	MEyellow	MEsienna3	MElightcyan	MEskyblue3	MElightsteelblue1	MEdarkturquoise	MEpaleturquoise	MEorange	MEmagenta	MElightgreen	MEblue	MEgreenyellow	MEmediumpurple3	MEturquoise	MEblack	MEred	MEviolet	MEdarkgrey	MEsaddlebrown	MEskyblue	MElightyellow	MEplum1	MEbrown	MEdarkorange	MEdarkmagenta	MEdarkolivegreen	MEsalmon	MEcyan	MEpurple	MEdarkred	MEgreen	MEroyalblue	MEgrey60	MEpink	MEdarkgreen	MEtan	MEgrey
0	0	1	0	0	0	0	0	0	0	0	0	0	0	0	0	0	0	0	0	0	0	0	0	0	0	0	0	0	0	0	0	0	0	0	0	0	0	0	0	0	0	0	1
1	0	1	0	0	0	0	0	0	0	0	0	0	0	0	0	0	0	0	0	0	0	0	0	0	0	0	0	0	0	0	1	0	0	0	0	0	0	0	0	0	0	0	0
2	0	1	1	0	0.6536	0	0	0.817	0	0	0	0	1	1	0	0	0	0	0	0	0	0	1	1	0	0	1	0.181555555555556	0	0	1	0	0	1	1	1	1	1	1	1	1	1	1
3	0	1	0	1	1	0	0	1	0.20425	1	0.181555555555556	1	1	1	1	0	0	1	1	0	0	0	1	0	0	0	0.233428571428571	0	0	0	1	0	1	0	0	1	0	0	1	0	0	0	1
4	0	1	1	0	1	0	0	0	0	0	0	0	1	0	0	0	0	0	0	0	0	0	1	0	0	0	0	1	0	0	0	0.181555555555556	1	0	0	0.544666666666667	0	0	0	1	0	0	1
5	0	1	1	0	1	0	0	1	0	0	0	0	0	0	0	0	0	0	0	0	0	0	1	1	0	1	1	1	0.700285714285714	0.9804	1	0	1	0	0	0	0	0.181555555555556	0.817	0	0	0	1
6	0	0	1	0	1	0	0	1	1	1	0	0.181555555555556	0	0	0	1	0	0	0	0	0	0	1	1	1	0	1	1	0	1	0	1	0.700285714285714	0	0	0	0	1	1	1	0	0	1
7	0	1	0	0	0.4085	0.0742727272727273	0	0.9804	0	0	0	0	0	1	0	0	1	0.136166666666667	1	1	1	0.116714285714286	1	0	0	0	0	0	0	0	0	0	0	0	0	0.20425	0	0	0	0	0	0	1
8	0	1	1	0	1	0	0	1	1	1	1	0.3268	1	0.466857142857143	1	1	1	0.136166666666667	1	1	1	0	1	0	1	0	1	1	0	0	1	1	1	1	0	1	0	1	1	0.233428571428571	1	1	1
9	0	1	0.272333333333333	0	0	0	0	1	0	0	1	0	1	1	0	1	0	0	0	0	0	0	1	1	0.272333333333333	1	1	0.181555555555556	0	0	1	1	1	0	0	1	0	0	0	1	0	0	1
10	0	1	1	1	1	0	0	1	0.6536	1	1	1	1	1	0	1	0	0	0	0	0	0.116714285714286	1	0	0	0	0.233428571428571	0	0.502769230769231	0	0.272333333333333	0	0.3268	0	0	1	0	0.181555555555556	1	1	1	1	1
11	0	1	0	0	1	0	0	1	0.544666666666667	0	0	0	1	0	0.3268	0	0	0	0	1	0	0	1	0	0	0	0	0	0	0.125692307692308	0	0.181555555555556	0.544666666666667	0	0	0	0	0.891272727272727	0.933714285714286	0	1	1	1
12	0	1	1	1	1	0	0	1	1	1	1	1	1	1	1	1	1	1	1	1	1	1	1	0.363111111111111	0	1	1	0	0	0	1	1	1	0	1	1	0	0	1	1	1	0	1
13	0	1	1	0	1	1	0	1	1	1	1	1	1	1	1	1	0.466857142857143	0.754153846153846	1	0	1	1	1	1	1	1	1	1	1	1	1	1	1	0	1	0	1	1	1	1	1	1	1
14	0	1	1	0	1	1	0	1	1	1	1	1	1	1	1	1	1	1	1	0	1	1	1	1	1	1	1	1	1	1	1	1	1	1	1	1	1	1	1	1	1	1	1
15	0	1	1	0	1	0	0	1	1	0	0.3268	0.742727272727273	1	1	1	1	0	0	0.3268	0	0	1	1	1	1	1	1	1	1	1	1	1	1	0	0	0	0	1	1	1	1	0.6536	1
16	0	1	1	0.181555555555556	1	0.0742727272727273	0	1	1	1	1	1	1	1	1	1	0	1	1	0	1	0.116714285714286	1	1	1	1	1	1	1	1	1	1	1	1	1	1	1	1	1	1	1	1	1
17	1	1	1	1	1	1	0	1	1	1	1	1	1	1	1	1	1	1	1	1	1	1	1	1	1	1	1	1	1	1	1	1	1	1	1	1	1	1	1	1	1	1	1
18	0	1	1	0	1	0	0	1	1	1	1	1	1	1	1	1	1	1	1	1	1	1	1	1	1	1	1	1	1	1	1	1	1	0.871466666666667	1	1	1	1	1	1	1	1	1
19	0	1	1	0.0961176470588235	1	0	0	1	1	1	1	1	1	1	1	0	1	1	1	1	1	1	1	1	0	0	0.4085	1	0	0	1	1	1	1	0	1	0	0.3268	1	1	1	1	1
20	1	1	1	1	1	0.355217391304348	0	1	1	1	1	1	1	1	1	1	1	1	1	1	1	1	1	1	1	1	1	1	1	0.233428571428571	1	1	1	1	1	1	1	1	1	1	1	1	1
21	1	1	1	1	1	0	0	1	1	1	1	1	1	1	1	1	1	1	1	1	1	1	1	1	1	0	1	1	1	1	1	1	1	1	1	1	1	1	1	1	1	1	1
22	1	1	1	0.0961176470588235	1	0	0	1	1	1	1	1	1	1	1	1	1	1	1	1	1	1	1	1	1	1	1	1	1	0	1	1	1	1	1	1	1	1	1	1	1	1	1
23	1	1	1	1	1	0.0742727272727273	0	1	1	1	1	1	1	1	1	1	1	1	1	1	1	1	1	1	1	1	1	1	1	1	1	1	1	1	1	1	1	1	1	1	1	1	1
24	0	1	1	0.344	1	0.0742727272727273	0	1	1	1	1	1	1	1	1	1	1	1	1	0	1	0	1	1	1	1	1	1	1	1	1	1	1	0	1	1	0.435733333333333	1	1	1	1	1	1
25	1	1	1	0.6536	1	0.544666666666667	0	1	1	1	1	1	1	1	1	1	1	1	1	1	1	1	1	1	1	1	1	1	1	1	1	1	1	1	1	1	1	1	1	1	1	1	1
26	1	1	1	1	1	0.942692307692308	0	1	1	1	1	1	1	1	1	1	1	1	1	1	1	1	1	1	1	1	1	1	1	1	1	1	1	1	1	1	1	1	1	1	1	1	1
27	1	1	1	0	1	1	0	1	1	1	1	1	1	1	1	1	1	1	1	1	1	1	1	1	1	1	1	1	1	1	1	1	1	1	1	1	1	1	1	1	1	1	0
28	1	1	1	1	1	1	0	1	1	1	1	1	1	1	1	1	1	1	1	1	1	1	1	1	1	1	1	1	1	1	1	1	1	1	1	1	1	1	1	1	1	1	1
29	0	1	1	1	1	1	0	1	1	1	1	1	1	1	1	1	1	1	1	1	1	1	1	1	1	1	1	1	1	1	1	1	1	1	1	1	1	1	1	1	1	1	1
30	1	1	1	1	1	1	0	1	1	1	1	1	1	1	1	1	1	1	1	0.108933333333333	1	1	1	1	1	1	1	1	1	1	1	1	1	1	1	1	1	1	1	1	1	1	1
31	1	1	1	1	1	1	1	1	1	1	1	1	1	1	1	1	1	1	1	1	1	1	1	1	1	1	1	1	1	1	1	1	1	1	1	1	1	1	1	1	1	1	1
32	0.0742727272727273	1	1	0.700285714285714	1	0.84968	0	1	1	1	1	1	1	1	1	1	0.466857142857143	1	1	1	1	1	1	1	1	1	1	1	1	1	1	1	1	1	1	1	1	1	1	1	1	1	1
33	1	1	1	1	1	1	0	1	1	1	1	1	1	1	1	1	1	1	1	1	1	1	1	1	1	1	1	1	1	1	1	1	1	1	1	1	1	1	1	1	1	1	1
34	1	1	1	1	1	0	1	1	1	1	1	1	1	1	1	1	1	1	1	1	1	1	1	1	1	1	1	1	1	1	1	1	1	1	1	1	1	1	1	1	1	1	1
35	1	1	1	1	1	1	0.528647058823529	1	1	1	1	1	1	1	1	1	1	1	1	1	1	1	1	1	1	1	1	1	1	1	1	1	1	1	1	1	1	1	1	1	1	1	0.3268
36	1	1	1	1	1	1	1	1	1	1	1	1	1	1	1	1	1	1	1	1	1	1	1	1	1	1	1	1	1	1	1	1	1	1	1	1	1	1	1	1	1	1	0
37	1	1	1	1	1	1	1	1	1	1	1	1	1	1	1	1	1	1	1	1	1	1	1	1	1	1	1	1	1	1	1	1	1	1	1	1	1	1	1	1	1	1	0
