## Supplemental file 12 for "Single Cell Sequencing Provides Clues about the Developmental Genetic Basis of Evolutionary Adaptations in Syngnathid Fishes"

	0	1	2	3	4	5	6	7	8	9	10	11	12	13	14	15	16	17	18	19	20	21	22	23	24	25	26	27	28	29	30	31	32	33	34	35	36	37
17	-0.042317667	-1.1477820950	0.004571659	-0.024866020	-0.020621177	-0.012942282	0.02394783	-0.0108559500	0.012274079	-0.011875325	-0.0002167365	-0.009653836	-0.0081368173	0.001112221	0.014026172	-0.005439323	0.009986310	0.0091662572	-0.003656022	0.088054920	8.130243e-03	0.0048984840	-0.0004370739	0.04591307	-0.0028132873	7.604988e-05	0.004089609	-0.0002298380	0.0019968147	-0.001089079	1.055418e-01	0.011125645	-0.0042739206	0.0009707454	2.425281e-02	-1.433406e-03	5.627534e-03	0.0026749494
14	-0.235633392	0.1749706364	-10.416514357	0.403451532	-0.047847496	0.030371439	0.02200987	-0.0767149016	0.372599936	0.078591207	0.5557174353	-0.044456860	0.0557612443	0.047417774	0.186426100	-0.012747200	0.067235447	2.6268014811	0.153667175	0.001433488	1.449516e-01	0.0047989941	0.1439965456	0.26304832	-0.0074435858	5.748635e-02	0.036007369	0.0271427931	0.0516757408	0.021808997	1.763011e-02	0.099183007	0.0127663911	0.0120539442	1.022311e-01	2.691297e-02	-2.368456e-02	1.3655951036
15	-0.002771053	-0.0112971624	1.307550148	0.150144859	0.083245003	0.185370330	0.11287540	0.0121319243	0.088485432	0.127441379	0.0580444147	0.007011133	0.0479963889	0.103433601	0.103835649	0.028774206	0.063585869	-9.4444142786	0.010829107	0.001742527	5.979586e-02	-0.0003849449	0.0095363475	0.01139180	0.0109791332	1.732016e-02	0.013508931	0.0261527660	0.0812960465	0.015354807	4.186499e-02	-0.015334323	0.0077505197	0.0052685590	-1.930710e-04	1.793457e-03	1.457603e-02	0.3680508600
20	0.065191325	-0.0193730591	0.097900588	0.442402656	0.058887710	0.073306267	0.08902888	0.1210203896	0.737085452	0.063794110	0.0240186201	0.015173807	0.2216327504	0.027153791	0.184570185	0.016441258	0.051723007	0.0916797234	0.043600737	0.020217074	6.805706e-02	0.0212274435	0.1998689639	0.07756719	0.0118658284	-5.047796e+00	0.479717397	0.0491216924	0.0344121510	0.014138220	6.638944e-03	0.085417141	0.0046496526	0.1537547894	5.780916e-02	2.903008e-02	5.796368e-04	0.0021407029
1	0.018059163	-0.0066772771	0.051292256	0.155641403	0.082248201	0.306958602	0.24521932	0.0214250779	0.179160844	0.065283027	0.0238804003	0.017177247	0.0580436711	0.054248833	0.117370555	0.108816193	0.088035250	0.0368225868	-4.117023423	0.004151128	5.593847e-02	0.0059283326	0.0232123209	0.09785374	0.0096127279	1.938855e-02	0.019798859	0.2212196542	0.1222071473	0.013060108	1.631098e-02	0.025010593	0.0167902130	0.0205106970	8.485540e-03	3.019556e-02	1.547149e-03	0.0096216795
7	-0.057518706	-0.0602420153	0.042906577	-0.022740220	0.203329930	0.113858006	0.18277729	-0.0131585476	0.002122694	-1.378806734	0.0213069999	0.004433555	-0.0074994475	0.377326909	0.082187454	0.103757103	-0.139228705	0.0173429697	0.052837504	-0.005587591	3.560408e-03	0.0272215005	0.0005955780	0.01556565	0.0243354426	3.144467e-03	0.018988732	0.0172075948	0.0801279064	0.052299404	6.289065e-04	0.001351453	0.0024911623	-0.0021122525	4.502127e-05	-4.370770e-04	3.984865e-04	0.0048494007
18	0.041010581	0.0032338927	0.025940796	0.260870617	0.042795337	0.018270600	0.05158140	0.0461972682	0.349311462	0.025683765	0.0102043350	0.009068432	-0.1360050530	0.016335732	0.099673877	0.004430004	0.011725412	0.0093827531	0.036265572	0.007482530	-1.102494e-04	0.0127528970	0.2121811944	0.03655977	0.0104472199	3.103487e-01	0.074303186	0.0052277065	0.0097919928	0.002896325	9.524020e-03	0.033842316	0.0035718272	-2.2068863102	3.521508e-02	1.210594e-02	3.312920e-04	0.0018063460
3	0.004367978	-0.0054639621	0.089391092	0.170867593	0.040921214	0.305656252	0.08824530	0.0039248928	0.075179415	0.151244088	0.0056010460	0.008201040	0.0066909333	0.051223802	0.148118026	0.028038799	0.064405410	0.0157915291	0.481414431	0.001145618	3.209097e-02	0.0009786986	0.0226912141	0.12872703	0.0046932043	3.993297e-02	0.021684492	-5.0299287596	0.0789874256	0.004503359	1.438770e-03	0.003527026	0.0139236537	0.0042603611	1.116346e-02	8.854890e-04	9.821959e-04	0.0097695628
9	0.014390274	0.0023582556	0.046711383	0.345235677	0.019989584	0.185052527	0.09425897	0.0198747964	0.504600191	0.023221800	0.0107162750	0.006221921	0.0331229457	0.053186009	0.273946468	0.027001376	0.030330417	0.0102368656	0.065571956	0.002142918	4.206650e-01	0.0792825272	0.0028558089	0.03440260	0.0061125624	2.485473e-01	-3.926102436	0.0145993202	0.0281438677	0.007574722	3.053904e-01	0.007985669	0.0051592318	0.0688891903	8.290672e-03	1.223169e-03	1.032536e-03	0.0098569031
5	-0.002269974	0.0268306272	0.047915464	0.005647004	0.046361516	0.141445691	0.07513950	-0.0004296235	0.060811202	0.015130313	0.0033352093	0.004147898	-0.0002865729	0.060401549	0.160953208	0.021901503	0.062501336	0.0054640100	0.042542560	0.002284700	1.082855e-02	0.0009558663	0.0038650416	0.10427188	0.0251828115	1.867622e-02	0.060412864	0.0602385854	-1.5333148453	0.007293692	2.147149e-03	0.002695395	0.0083242859	0.0021744798	3.407984e-03	5.062117e-05	-1.711896e-05	0.0005754051
23	0.067593547	0.0456119434	0.696097406	0.111115945	0.196161871	0.074842991	0.27816145	0.0638962469	0.077273602	0.078376990	0.0587252424	0.020447853	0.1657750453	0.056129021	0.657675348	0.036028451	0.039887605	0.0270673201	0.039011364	0.012358840	8.987276e-02	0.1299855719	0.0111076544	0.67037756	0.0562951796	3.033700e-02	1.242405945	0.0176144421	0.0096218161	0.014501398	2.479967e-01	0.104524624	0.0097258029	0.0127240966	-3.357827e+01	3.742677e-03	7.595398e-04	0.0017208421
6	-0.256288395	-0.3002627791	0.072702342	0.073751241	0.457032759	0.507889166	0.72857687	-0.0734076840	0.202742831	0.473530910	0.1156252121	0.019862394	-0.0170478624	-4.105335435	0.528335294	0.109345889	0.124965593	0.0793712535	0.193027904	-0.017491995	1.445961e-01	0.1526436030	0.0721283886	0.15058449	0.0862464699	1.377679e-01	0.067909550	0.1173765849	0.1838450947	-0.470347047	8.998352e-03	0.006058335	0.0525906497	0.0128760570	3.524327e-02	1.023459e-02	-2.015598e-03	0.0173589247
2	-0.004374781	-0.0125321923	0.046662624	0.045541690	0.064394886	0.632990346	0.18760325	0.0119666420	0.114216807	0.034214217	0.0160063304	0.011726412	0.0112824769	0.036928763	0.216531962	0.139521944	0.088693056	0.0680781011	0.123420694	0.001482832	1.463995e-01	0.0060475280	0.2566740326	0.03025570	0.0187873407	3.194671e-02	0.074200742	-3.7115710963	0.1639300788	0.018676595	1.559546e-03	0.008705519	0.0203068836	0.0125818657	3.062721e-03	7.697980e-03	6.207904e-05	0.0588472325
4	0.022956345	0.0392413109	-1.225430396	0.019067366	0.045025167	-1.753456518	0.07463207	0.0103265534	0.022162913	0.028946710	0.0078922547	0.009079173	0.0064614286	0.081445701	0.313835972	0.299788872	0.051959323	0.0107645447	0.154733041	0.006964422	7.160953e-02	0.0072979892	0.0383328760	0.22815263	0.0062605871	3.883548e-03	0.071771352	1.8766846158	0.5096035786	0.004187818	8.375751e-03	0.002676639	0.0098815460	0.0088155618	1.334962e-02	5.184289e-04	9.358635e-05	0.0013694962
27	0.051160011	0.0154944577	0.509074704	0.699160923	0.101312002	0.143828003	0.15715577	0.0717287020	0.165885199	0.039861113	0.0306439371	0.024229941	0.1298482306	0.061848050	1.055230645	0.032811202	0.315376285	0.0440802457	0.061015832	0.017959135	3.257464e-01	0.0531474933	0.3659659399	-17.63180884	0.0143901575	4.250327e-02	0.201289240	0.1371166178	0.0840800833	0.055326676	6.407017e-02	0.031941731	0.0089104241	0.0202001448	6.456128e-01	1.024657e-02	1.163575e-03	0.0044764121
39	0.460870148	0.0573294912	0.496873533	2.973142448	0.139441924	0.177597211	0.27445188	1.8318774591	1.625959309	0.157781926	0.0831602527	0.111006241	2.4962877680	0.115743131	0.742944645	0.049337098	0.127721840	0.1414592376	0.106339920	0.122285514	1.030704e+00	0.1423916204	0.3266868511	0.36343522	0.0405364185	3.368724e-01	0.124035563	0.0389481830	0.0438712013	0.034184508	2.295761e-01	-55.092007074	0.0136564337	0.1539561122	3.745739e-01	1.900622e-01	6.946494e-03	0.2899472769
30	0.013406383	0.0077858830	0.070330014	0.072216817	0.117124915	0.133322658	0.09420800	0.0094543364	0.087316421	0.066646839	0.0497358169	0.009519587	0.0275968737	0.062839715	0.651075425	0.013859105	0.055484013	0.0509275242	0.052669407	0.006469059	1.225273e-01	-7.7276059719	0.0394898054	0.32641289	0.0179410528	-8.495962e-04	0.139075117	0.0148206610	0.0361205291	0.013096818	7.474503e-01	0.010967409	0.0121039758	0.0036897995	1.640991e-01	4.150558e-03	1.542510e-03	0.0051064868
34	0.030179870	0.0074798268	0.069917176	0.329111061	0.025162855	0.034948025	0.08862196	0.0350774012	0.035127924	0.020651391	0.0581096363	0.012987341	0.1344004599	0.021732099	0.057470425	0.011836492	0.013658630	0.0002628917	0.005136057	0.006247722	-3.142360e+00	0.2997964580	0.0157476866	0.03175975	0.0052220138	1.109932e-02	0.111769420	0.0041397502	0.0314870334	-0.164299498	2.684457e-02	0.012405786	0.0025898941	0.0015624522	1.932160e-01	9.056209e-03	4.950612e-04	0.0006694863
8	0.018746066	0.0052320807	0.090841356	0.078181498	0.080914365	0.047089813	0.10404242	0.0558911464	0.209854245	0.047214184	0.0223037416	0.011163705	0.0527137568	0.085142222	0.203951426	0.034816911	0.045197801	0.0174886809	0.015327951	0.003676122	9.614352e-02	0.0217170913	0.0299950324	0.04135398	0.0119045886	3.177621e-01	-4.314231997	0.0165948873	0.1903136808	0.012149552	6.106222e-03	0.034579929	0.0133877767	0.0665923483	4.585008e-02	2.648057e-02	1.843545e-03	0.0058680919
38	0.069452740	0.0109046671	0.141418920	0.166727308	0.053494674	0.057766993	0.14760356	0.0341115433	0.299541663	0.030196014	0.0398007274	0.040321521	0.1359618223	0.229445518	0.618984974	0.022570469	0.048032799	0.0937091931	0.008847530	0.013701512	-1.330577e+01	0.0555271642	0.1688851590	0.05999127	0.0114909341	3.180385e-01	0.602500390	0.0464222390	0.1921786696	0.016198250	5.957572e-02	0.740930731	0.0038569820	0.0110330653	4.296553e-02	3.904736e-02	2.321505e-03	0.0524714582
37	0.036129394	0.0071288984	0.096733923	0.123699959	-0.046353549	0.034694347	0.02860882	0.0291169143	0.013621371	0.011406268	0.0206576028	0.009461720	0.0196572082	0.015564022	0.077947119	0.034062760	0.012982634	0.0104381810	0.003607299	0.003542176	-3.703504e+00	0.2410386869	0.2121259862	0.09872103	0.0122725173	1.700105e-02	0.005679891	0.0055273713	0.0114086380	0.014769273	1.447797e-02	0.002362252	0.0027846396	0.0049697308	6.668652e-02	4.090776e-03	9.959399e-04	0.0019671043
16	0.016624594	0.0001431450	0.168968647	0.297277206	0.038263639	0.080137340	0.05685906	0.0180024277	0.156683009	0.010956270	0.1121114150	0.011245712	0.0150254198	0.004065649	0.295320116	0.009689345	0.023404845	-3.6145241213	0.004580055	0.001536365	1.829337e-02	0.0006873414	0.0090930173	0.08066654	0.0154778406	1.707964e-02	0.010086134	0.0037063243	0.0181342871	0.005083501	3.317450e-02	0.003113206	0.0034244054	0.0697344757	1.006940e-04	5.613818e-03	1.044296e-03	0.0358165888
12	0.012485129	0.0015363014	0.051177390	0.191420931	0.085474011	0.103146750	0.45395461	0.0157689816	0.188962639	0.028523808	0.0178115091	0.012370887	0.0289937407	0.038678906	-4.426833986	0.082570210	0.090060609	0.5595841622	0.020537392	0.005875634	8.424702e-02	0.0238597866	0.0874474101	0.07969980	0.0035615137	1.263859e-02	0.013782016	0.1603812394	0.0461814299	0.023760173	8.589866e-03	0.023088218	0.0069849828	0.0465455274	6.417295e-03	3.691618e-03	4.055444e-04	0.0070195793
19	0.044801887	0.0198772474	0.068737529	0.128875602	0.035740378	0.046591983	0.04902979	-0.2583184410	0.078206368	0.063748417	0.0177047503	0.014799206	0.1202564250	0.027985361	0.046350932	0.014245972	0.017802155	0.0133917152	0.014741784	0.024106713	7.789892e-02	0.0159914234	-2.0257968726	0.08551810	0.0074783751	2.077316e-02	0.009007489	0.0512036858	0.0063688647	0.006351521	3.123039e-03	0.015667680	0.0030781254	0.0675869179	8.976120e-03	1.186497e-02	6.321578e-04	0.0024956388
35	0.023702157	0.0049441299	0.034080393	0.127893937	0.012997970	0.028391708	0.08128471	0.0139436913	0.031623222	0.012759697	0.0119334210	0.004973935	0.0441376154	0.016567199	0.085449322	0.004240360	0.013574970	0.0092943004	0.007534928	0.006957846	-4.250181e+00	0.1501930523	0.0225802532	0.08231405	0.0018427593	6.947370e-03	0.119457042	0.0021629145	0.0145152210	0.023227662	4.882314e-02	0.015397708	0.0014709543	0.0011775948	6.970664e-03	6.065291e-03	4.998798e-04	0.0015222384
31	0.037380318	0.0216846190	0.137259144	0.122290539	0.037490706	0.211296330	0.09302914	0.0255981406	0.347393381	0.040675933	0.0411796546	0.011133883	0.0265685159	0.025786952	0.366587952	0.014962706	0.044061765	0.0816944211	0.013607021	0.039033355	6.473439e-02	2.6361911582	0.0388343195	1.09047190	0.0086999516	3.031768e-02	0.026980612	0.0264676794	0.0294928868	0.009412502	-1.359026e+01	0.259793810	0.0078002613	0.0146346170	8.285917e-02	1.570480e-02	3.004490e-03	0.0060110749
10	0.025040712	0.0670466225	0.073855063	0.121864630	0.043461359	0.045459122	0.07792500	0.0354717530	0.068112249	0.051792795	0.0117989465	0.011537943	0.0349692325	0.026862100	-4.832150886	0.009609287	0.077579659	0.0527296624	0.013033862	0.009431863	6.912267e-02	0.1954655136	0.0207857065	0.09365120	0.0055921351	1.543989e-02	0.160302486	0.0922062250	0.0665557919	0.013450937	5.044563e-02	0.014876912	0.0071863033	0.0113231347	8.688263e-02	3.764126e-02	1.360165e-03	0.0012886279
24	0.109551117	0.0252451634	0.191053073	0.071111269	0.022307057	0.037683478	0.03176736	0.0178725704	0.118733218	0.018725317	0.0208976037	0.012136101	0.0764151904	0.021846186	0.169510748	0.008536271	0.015504016	0.0203432084	0.002532465	0.005589292	1.453980e-01	0.0553962398	0.0999979157	0.66145882	0.0031920023	7.321427e-03	1.505263378	0.0432038772	0.0047448914	0.005252904	6.685002e-01	0.009421309	0.0031902623	0.0042288395	-1.427803e+01	3.188757e-03	1.183237e-03	0.0024380346
28	0.061336002	0.0136878838	0.108916591	0.171239152	0.035097175	0.025833992	0.10994769	0.0504507793	0.178652407	-0.019133961	0.0466840875	0.015763178	0.0849325883	0.006273539	0.097030447	0.006411613	0.022543398	0.0218070671	0.005991890	0.009214132	2.702301e-02	-0.2105340689	0.0636273575	-3.66170481	0.0058966678	1.350951e-02	0.268346401	0.0364798305	0.0033482814	0.029657619	1.449445e-02	0.017284266	0.0041632024	0.0038977549	6.554735e-01	5.932989e-02	8.017422e-04	0.0180402635
11	0.024677142	0.0098999566	0.044633113	0.101896855	0.177234378	0.183825290	0.24622819	0.0283058786	0.248169352	0.062650193	0.0342692437	0.023730345	0.0451935578	0.148878863	-5.013639033	0.030892002	0.155137661	0.0367652859	0.038813543	0.004865892	5.843018e-02	0.0583283240	0.0085614461	0.08378454	0.0307889629	3.388698e-02	0.185505291	0.1185111300	0.0210436077	0.023846238	6.518114e-02	0.063131485	0.0143770440	0.0411610218	2.306400e-02	3.352106e-03	2.876853e-04	0.0062269644
26	0.021177325	0.0075337146	0.055518924	0.075598957	0.042715921	0.067102097	0.11246473	0.0109368585	0.196209986	0.017794960	0.0117491346	0.020641859	0.0072230571	0.051406300	0.181535672	0.026889192	0.056089971	0.0851086598	0.011776638	0.002339097	1.908872e-02	0.0144929005	0.1493926961	-4.63117282	0.0080278303	2.713062e-02	0.233490584	0.0565914066	0.0113617876	0.017210553	6.998115e-02	0.005408050	0.0100681347	0.0105725102	1.310331e-01	1.340508e-03	1.548113e-04	0.0017110433
13	0.014684922	0.0007498582	0.698318708	0.106697569	0.006819661	0.003230551	0.10397888	0.0058599030	0.053814684	0.006591069	0.0324387905	0.004547060	0.0269465170	0.009158402	0.003836831	0.001081789	0.008783178	1.2022065446	0.001021217	0.001362072	4.440720e-03	0.0035686887	0.0011122930	0.08723334	0.0023042880	1.801425e-03	0.002321093	0.0006706954	0.0009701204	0.012819703	1.564618e-03	0.048579852	0.0005366818	0.0005199365	5.333786e-02	2.477138e-03	4.197188e-03	-5.5505184970
42	1.275533117	-0.1338766208	-0.011069638	-4.516266551	0.048954127	0.056799620	0.10630582	0.3857706542	0.571015246	0.070707133	0.0327493494	0.057903204	-0.5787299035	0.062718954	0.181406004	0.028637600	0.055889866	0.0309773533	0.033841827	0.063348222	1.047211e-01	0.0147577433	0.0908617624	0.06861041	0.0123755257	1.875186e-01	0.050922836	0.0313368596	0.0306196835	0.020627492	1.018435e-02	0.102374289	0.0049174519	0.0760662989	5.516147e-03	-2.607695e-01	-1.565779e-04	0.0089875610
21	0.051878404	0.0749136345	0.110265350	0.455036586	0.055200512	0.080041709	0.07383429	0.1119072117	-6.633298162	0.043055591	0.5938239384	0.015979280	0.1113612918	0.046639342	0.275462835	0.054574134	0.604241537	0.0407109982	0.029179849	0.028126380	1.015596e-01	0.0726266835	0.1377423872	0.09288985	0.0068147692	3.725437e-01	0.058172695	0.0104685249	0.0548868470	0.036347398	1.311676e-01	0.052593287	0.0148758445	0.0561993588	2.915457e-02	6.866211e-02	1.204591e-03	0.0129135142
41	0.288609930	-0.0263162479	0.115879873	1.055088966	0.048186410	0.071739388	0.08145740	-2.5033041112	0.585473254	0.049637181	0.0399622771	0.034903305	-0.8247785286	0.028386537	0.086748834	0.014941514	0.054710457	0.0528691106	0.031958584	0.045363981	4.717740e-02	0.0162213332	0.0662231172	0.07653384	0.0091599053	1.969567e-01	0.043519179	0.0105694415	0.0473610613	0.014153244	1.241660e-02	0.124094848	0.0046214323	0.0376843301	7.661073e-03	1.193174e-01	1.420430e-03	0.0037386474
33	0.167330222	0.5911440679	0.120811342	0.591808377	0.024956427	0.036909774	0.01785258	0.1056241390	0.169080342	0.060815719	0.0086299674	0.135282422	0.0289512041	0.004196565	0.034431790	0.005162742	0.012982665	0.0254986244	0.002284586	0.003475790	2.359938e-02	0.0104673638	0.0249393972	0.07712241	0.0034004265	1.383223e-02	0.100082231	0.0033455719	0.0370963315	0.003134917	-8.984312e+00	0.007847123	0.0047906454	0.0029793599	2.591897e-01	5.851281e-04	8.096265e-05	0.0006647100
32	0.022551145	-0.0141553715	0.023502571	0.086487912	0.009470719	0.021971368	0.01235926	0.0080979726	0.031895168	0.010685006	0.0077641657	0.005465670	0.0110369460	0.001792668	0.035587849	0.002902761	0.005025846	0.0059961219	0.003569930	0.004621561	1.325377e-03	0.0451511092	0.0050319390	0.01862146	0.0008999093	1.983223e-03	0.001936083	0.0035675823	0.0023345959	0.001373500	-7.797094e-01	0.005089542	0.0029583632	0.0017071985	6.420579e-03	8.192988e-03	3.347977e-04	0.0050215749
36	0.032955165	0.0064875391	0.034971150	0.109932720	0.023927934	0.020725648	0.04801726	0.0548982817	0.036628886	0.014252165	0.0167885304	0.008594526	0.0809451105	0.021444066	0.167827644	0.005113373	0.023298060	0.0427369673	0.003264384	0.006149647	-3.502255e+00	0.0151179125	0.0295473191	0.06791773	0.0028780440	2.679887e-02	0.007524444	0.0091026187	0.0030371549	-0.178413503	1.336421e-02	0.091119311	0.0021064430	0.0391547972	1.122023e-02	5.689200e-03	3.388868e-04	0.0008928711
22	0.047584977	0.0626043243	-0.173517821	0.098258532	0.070423433	0.050520986	0.12355094	0.0199628615	0.150539715	0.022331470	0.0404675204	0.037535846	0.0240149115	0.031152042	0.391401610	0.009585468	0.088291733	0.0183140694	0.039077539	0.007117357	4.665717e-02	0.2726033860	0.0105745734	0.63618424	0.0098207730	2.182186e-02	0.180042641	0.0527784608	0.2390704409	0.012144012	8.292375e-02	0.009609513	0.0053568125	0.0101704446	-5.845477e+00	2.116857e-03	3.157560e-03	0.0221628135
40	0.144953783	0.0120175991	0.121909459	0.759830190	0.051191385	0.040752846	0.06281522	0.0571181509	-0.078788297	0.031261857	0.0253957045	0.021143344	0.0856640996	0.030216050	0.320158469	0.044405400	0.090260970	0.4057650522	0.010049510	0.009643357	6.854937e-02	0.0199182638	-0.0672784263	0.18077433	0.0119786506	6.177321e-01	0.159953725	0.0095119666	0.0164413013	0.047331807	4.342958e-02	-3.048445415	0.0038540748	0.0444754056	2.671122e-01	1.131282e-02	9.322766e-04	0.0204301341
25	0.061551135	0.0205463741	0.226055343	0.185688050	0.073293435	0.110856519	0.25097324	0.0192652002	0.256086705	0.029545039	0.0699879838	0.020992971	0.0670795227	0.130723592	0.948064226	0.035431369	0.062506705	0.0435337006	0.014523846	0.036227728	1.055395e-01	0.0381279393	0.2643753736	-7.63677169	0.0064686301	1.914848e-01	0.191584982	0.0112040128	0.0183846106	0.009646154	1.078955e-01	0.030270929	0.0073241640	0.0778796322	3.712113e-01	1.154981e-02	2.373705e-03	0.2535588195
29	0.019933594	0.0023580925	0.050766133	0.209844023	0.022451252	0.148744312	0.05259209	-0.0061226203	0.319273334	0.032186073	0.0096095457	0.018382051	0.0116773235	0.040070786	0.133167515	0.006485123	0.010619049	0.0055414279	0.051328130	0.002405048	2.712971e-02	0.1856824872	0.0581286866	-2.66561986	0.0059332705	2.694374e-02	0.016212165	0.0568699590	0.0051535243	0.001782451	1.102995e-03	0.002627867	0.0119001561	0.0045300942	1.394520e-02	8.670675e-04	2.938003e-04	0.0034721359
