## Supplemental file 13 for "Single Cell Sequencing Provides Clues about the Developmental Genetic Basis of Evolutionary Adaptations in Syngnathid Fishes"

	0	1	2	3	4	5	6	7	8	9	10	11	12	13	14	15	16	17	18	19	20	21	22	23	24	25	26	27	28	29	30	31	32	33	34	35	36	37
17	0.002	0	0.607	0.029	0.039	0.172	0.915	0.151	0.85	0.149	0.575	0.119	0.15	0.662	0.925	0.216	0.91	0.919	0.25	1	0.91	0.878	0.581	0.999	0.287	0.613	0.874	0.599	0.809	0.467	1	0.971	0.064	0.739	0.991	0.272	0.974	0.972
14	0.053	0.841	0	0.997	0.308	0.556	0.558	0.195	0.997	0.783	1	0.247	0.778	0.753	0.988	0.438	0.864	1	0.99	0.546	0.986	0.589	0.992	1	0.445	0.894	0.831	0.761	0.897	0.763	0.743	0.984	0.687	0.75	0.991	0.901	0.069	1
15	0.345	0.306	1	0.691	0.542	0.846	0.627	0.344	0.607	0.81	0.55	0.343	0.503	0.949	0.954	0.436	0.764	0	0.334	0.274	0.915	0.268	0.304	0.316	0.318	0.412	0.376	0.665	0.984	0.466	0.936	0.13	0.307	0.251	0.173	0.174	0.928	1
20	0.507	0.334	0.651	1	0.51	0.593	0.645	0.911	1	0.617	0.434	0.357	1	0.475	1	0.401	0.816	1	0.893	0.522	0.994	0.537	1	0.998	0.4	0	1	0.985	0.943	0.482	0.32	1	0.311	1	1	0.987	0.2	0.516
1	0.294	0.29	0.362	0.852	0.527	0.999	0.995	0.311	0.997	0.53	0.354	0.304	0.743	0.854	0.996	0.99	0.983	0.855	0	0.21	0.962	0.225	0.687	0.999	0.256	0.641	0.763	1	1	0.577	0.77	0.927	0.82	0.941	0.721	0.989	0.163	0.977
7	0.03	0.042	0.949	0.192	1	1	1	0.184	0.488	0	0.932	0.561	0.214	1	1	1	0	0.98	1	0.184	0.62	0.999	0.446	0.98	0.997	0.608	0.996	0.987	1	1	0.439	0.502	0.64	0.203	0.408	0.339	0.472	0.973
18	0.545	0.439	0.505	1	0.608	0.463	0.64	0.685	1	0.502	0.413	0.396	0.05	0.48	0.989	0.346	0.404	0.403	0.939	0.382	0.268	0.546	1	0.949	0.511	1	0.992	0.322	0.667	0.278	0.679	0.973	0.313	0	0.994	0.935	0.136	0.743
3	0.278	0.277	0.635	0.939	0.411	1	0.678	0.325	0.756	0.987	0.304	0.34	0.321	0.888	0.998	0.559	0.962	0.462	1	0.262	0.874	0.239	0.762	1	0.298	0.944	0.834	0	0.989	0.23	0.22	0.255	0.773	0.3	0.875	0.124	0.161	0.971
9	0.167	0.163	0.17	0.978	0.124	0.754	0.216	0.095	1	0.088	0.062	0.053	0.192	0.749	1	0.303	0.429	0.059	0.908	0.025	1	0.952	0.018	0.821	0.027	1	0	0.559	0.88	0.3	1	0.34	0.162	0.983	0.746	0.062	0.213	0.96
5	0.4	0.464	0.665	0.331	0.715	0.998	0.929	0.284	0.949	0.432	0.266	0.319	0.23	0.986	1	0.831	0.986	0.389	0.99	0.282	0.727	0.266	0.353	1	0.969	0.917	0.993	0.996	0	0.766	0.331	0.387	0.829	0.465	0.7	0.186	0.12	0.551
23	0.23	0.219	0.807	0.178	0.23	0.159	0.398	0.123	0.132	0.115	0.089	0.075	0.677	0.272	0.995	0.071	0.124	0.149	0.41	0.03	0.783	0.871	0.037	0.997	0.689	0.409	1	0.22	0.086	0.257	0.976	0.909	0.134	0.508	0	0.18	0.016	0.464
6	0.17	0.15	0.505	0.46	1	1	1	0.25	0.986	1	0.902	0.292	0.26	0	1	0.98	0.999	0.967	1	0.16	1	1	0.98	1	0.995	1	0.984	1	1	0.003	0.269	0.231	0.99	0.459	0.986	0.597	0.128	0.989
2	0.276	0.266	0.343	0.367	0.442	1	0.976	0.244	0.916	0.348	0.324	0.274	0.284	0.608	1	1	0.998	0.995	1	0.196	1	0.224	1	0.842	0.538	0.881	0.999	0	1	0.799	0.203	0.289	0.874	0.787	0.201	0.741	0.128	1
4	0.273	0.237	0.018	0.199	0.207	0.005	0.254	0.158	0.193	0.173	0.156	0.116	0.136	0.865	0.997	0.994	0.687	0.115	0.965	0.084	0.939	0.071	0.795	0.991	0.076	0.073	0.952	1	1	0.075	0.304	0.059	0.5	0.647	0.821	0.023	0.021	0.604
27	0.377	0.324	0.795	0.947	0.347	0.407	0.406	0.332	0.468	0.324	0.286	0.299	0.536	0.395	1	0.296	0.965	0.338	0.494	0.234	0.994	0.473	1	0	0.197	0.413	0.977	0.948	0.856	0.719	0.798	0.515	0.155	0.511	1	0.45	0.077	0.635
39	0.495	0.375	0.527	1	0.412	0.421	0.452	1	0.999	0.414	0.341	0.367	1	0.339	0.992	0.284	0.361	0.409	0.346	0.375	1	0.511	0.965	0.974	0.261	0.981	0.593	0.249	0.186	0.205	0.975	0	0.167	0.961	0.998	0.994	0.068	1
30	0.446	0.42	0.651	0.672	0.804	0.864	0.728	0.43	0.802	0.726	0.715	0.47	0.583	0.866	1	0.525	0.862	0.882	0.915	0.443	0.995	0	0.862	1	0.593	0.356	0.999	0.603	0.918	0.568	1	0.523	0.573	0.372	1	0.468	0.279	0.829
34	0.458	0.421	0.524	0.986	0.442	0.455	0.599	0.418	0.455	0.41	0.587	0.367	0.952	0.379	0.771	0.335	0.316	0.253	0.248	0.261	0	1	0.403	0.736	0.227	0.303	0.99	0.217	0.869	0.039	0.832	0.512	0.186	0.144	1	0.738	0.086	0.344
8	0.466	0.435	0.752	0.72	0.73	0.607	0.859	0.695	1	0.657	0.485	0.46	0.843	0.983	1	0.735	0.883	0.5	0.46	0.331	0.998	0.732	0.892	0.962	0.407	1	0	0.721	1	0.638	0.325	0.975	0.753	0.999	0.99	0.995	0.33	0.936
38	0.348	0.305	0.399	0.392	0.324	0.311	0.363	0.253	0.936	0.242	0.185	0.19	0.802	0.967	1	0.139	0.274	0.869	0.095	0.109	0	0.733	0.99	0.779	0.088	0.988	1	0.805	0.995	0.293	0.917	1	0.066	0.423	0.931	0.95	0.221	0.991
37	0.215	0.175	0.349	0.644	0.135	0.181	0.195	0.184	0.149	0.161	0.163	0.12	0.151	0.139	0.99	0.643	0.145	0.169	0.082	0.1	0	1	1	1	0.394	0.603	0.145	0.166	0.587	0.744	0.748	0.083	0.106	0.447	1	0.588	0.268	0.752
16	0.358	0.329	0.705	0.988	0.241	0.279	0.255	0.146	0.959	0.181	0.931	0.132	0.104	0.098	1	0.076	0.298	0	0.069	0.058	0.457	0.046	0.116	0.985	0.466	0.557	0.327	0.056	0.803	0.121	0.919	0.042	0.056	0.996	0.023	0.723	0.216	0.989
12	0.231	0.191	0.263	0.742	0.286	0.364	1	0.193	0.953	0.223	0.187	0.177	0.214	0.471	0	0.898	0.914	1	0.36	0.112	0.958	0.546	0.981	0.969	0.092	0.215	0.351	1	0.939	0.812	0.228	0.852	0.186	0.976	0.471	0.323	0.039	0.924
19	0.516	0.427	0.503	0.79	0.364	0.428	0.432	0.044	0.737	0.622	0.296	0.287	0.99	0.512	0.851	0.28	0.308	0.288	0.42	0.735	0.985	0.511	0	0.994	0.192	0.755	0.333	0.987	0.253	0.263	0.117	0.814	0.142	0.995	0.827	0.917	0.09	0.829
35	0.434	0.4	0.415	0.869	0.369	0.365	0.649	0.324	0.382	0.326	0.314	0.279	0.773	0.35	0.986	0.259	0.338	0.277	0.246	0.253	0	1	0.827	0.999	0.178	0.273	1	0.159	0.813	0.902	0.986	0.823	0.142	0.115	0.791	0.844	0.141	0.74
31	0.455	0.451	0.618	0.634	0.498	0.753	0.567	0.458	0.981	0.503	0.503	0.429	0.481	0.445	1	0.434	0.473	0.808	0.344	0.461	0.712	1	0.512	1	0.294	0.446	0.452	0.489	0.573	0.261	0	0.999	0.213	0.466	0.987	0.669	0.349	0.743
10	0.384	0.377	0.361	0.542	0.317	0.286	0.367	0.294	0.459	0.342	0.18	0.186	0.317	0.339	0	0.162	0.942	0.93	0.18	0.132	0.961	1	0.642	0.991	0.106	0.471	1	0.997	0.98	0.663	0.973	0.705	0.261	0.827	1	0.985	0.17	0.472
24	0.195	0.179	0.231	0.134	0.119	0.129	0.119	0.103	0.282	0.084	0.061	0.055	0.415	0.092	0.828	0.035	0.037	0.269	0.026	0.028	0.914	0.68	0.825	1	0.022	0.05	1	0.719	0.059	0.098	1	0.324	0.029	0.294	0	0.382	0.278	0.753
28	0.484	0.384	0.514	0.745	0.386	0.392	0.582	0.356	0.906	0.292	0.417	0.254	0.821	0.189	0.906	0.222	0.315	0.462	0.168	0.188	0.666	0.05	0.948	0	0.178	0.334	0.997	0.89	0.125	0.88	0.617	0.725	0.113	0.22	1	0.988	0.1	0.979
11	0.295	0.27	0.256	0.303	0.656	0.704	0.936	0.189	0.996	0.237	0.205	0.191	0.261	0.994	0	0.181	0.995	0.685	0.774	0.118	0.926	0.921	0.107	0.975	0.738	0.775	1	0.998	0.745	0.817	0.981	0.985	0.518	0.972	0.944	0.093	0.021	0.929
26	0.236	0.206	0.311	0.389	0.308	0.399	0.618	0.233	0.982	0.275	0.248	0.251	0.225	0.827	0.994	0.413	0.865	0.991	0.222	0.141	0.542	0.391	0.995	0	0.189	0.827	1	0.981	0.541	0.753	0.991	0.172	0.546	0.763	0.997	0.128	0.058	0.656
13	0.449	0.417	1	0.77	0.434	0.436	0.81	0.43	0.64	0.411	0.517	0.372	0.467	0.359	0.315	0.331	0.36	1	0.23	0.254	0.254	0.242	0.244	0.993	0.243	0.221	0.196	0.197	0.171	0.736	0.171	0.986	0.174	0.109	0.991	0.416	0.771	0
42	1	0.19	0.314	0	0.492	0.514	0.677	1	1	0.591	0.448	0.621	0	0.796	1	0.499	0.743	0.583	0.642	0.965	1	0.413	1	0.994	0.424	1	0.975	0.742	0.815	0.63	0.41	1	0.333	1	0.383	0.006	0.202	0.939
21	0.502	0.538	0.627	1	0.521	0.57	0.541	0.739	0	0.509	1	0.393	0.942	0.568	1	0.644	1	0.602	0.503	0.489	0.999	0.991	1	1	0.31	1	0.981	0.348	0.989	0.914	1	0.984	0.421	0.998	0.97	1	0.186	0.984
41	0.781	0.405	0.535	1	0.465	0.49	0.527	0	1	0.414	0.385	0.342	0	0.343	0.86	0.282	0.457	0.7	0.355	0.596	0.63	0.26	0.982	0.991	0.235	1	0.88	0.215	0.981	0.225	0.228	1	0.176	0.991	0.18	1	0.111	0.461
33	0.472	0.825	0.47	0.887	0.052	0.106	0.065	0.655	0.81	0.545	0.027	0.869	0.526	0.02	0.755	0.031	0.349	0.797	0.017	0.065	0.812	0.58	0.821	0.918	0.113	0.706	0.952	0.265	0.911	0.354	0	0.73	0.611	0.614	0.989	0.158	0.039	0.697
32	0.469	0.232	0.54	0.964	0.437	0.561	0.467	0.449	0.85	0.468	0.466	0.467	0.6	0.352	0.958	0.374	0.447	0.604	0.469	0.575	0.318	0.983	0.621	0.959	0.273	0.336	0.368	0.565	0.49	0.328	0	0.763	0.661	0.556	0.936	0.954	0.338	0.982
36	0.353	0.325	0.333	0.53	0.28	0.312	0.316	0.413	0.304	0.286	0.264	0.219	0.879	0.322	1	0.17	0.406	0.853	0.15	0.166	0	0.459	0.786	0.982	0.129	0.789	0.28	0.386	0.139	0.03	0.678	0.997	0.107	0.965	0.795	0.725	0.081	0.56
22	0.347	0.333	0.19	0.373	0.351	0.375	0.445	0.255	0.664	0.29	0.295	0.256	0.222	0.299	0.997	0.183	0.802	0.253	0.693	0.122	0.721	0.995	0.138	1	0.131	0.497	0.983	0.859	0.995	0.443	0.948	0.299	0.126	0.637	0	0.096	0.591	0.968
40	0.466	0.362	0.389	1	0.311	0.321	0.328	0.278	0.221	0.267	0.212	0.19	0.513	0.174	0.999	0.254	0.766	1	0.136	0.103	0.825	0.162	0.106	0.999	0.099	1	0.99	0.076	0.375	0.882	0.873	0	0.062	0.927	1	0.715	0.02	0.964
25	0.192	0.183	0.277	0.183	0.156	0.148	0.67	0.098	0.967	0.118	0.141	0.097	0.231	0.97	1	0.082	0.521	0.493	0.039	0.433	0.981	0.568	1	0	0.048	1	1	0.043	0.379	0.064	0.999	0.756	0.034	0.993	1	0.707	0.198	1
29	0.171	0.149	0.193	0.877	0.137	0.796	0.255	0.126	0.996	0.223	0.079	0.195	0.101	0.723	0.974	0.056	0.166	0.114	0.926	0.049	0.773	0.995	0.915	0	0.283	0.845	0.767	0.95	0.451	0.054	0.022	0.153	0.793	0.696	0.904	0.178	0.065	0.926
